# Bayesian modeling of skewed X inactivation in genetically diverse mice identifies a novel *Xce* allele associated with copy number changes

**DOI:** 10.1101/2020.11.13.380535

**Authors:** Kathie Y Sun, Daniel Oreper, Sarah A Schoenrock, Rachel McMullan, Paola Giusti-Rodríguez, Vasyl Zhabotynsky, Darla R Miller, Lisa M Tarantino, Fernando Pardo-Manuel de Villena, William Valdar

## Abstract

Female mammals are functional mosaics of their parental X-linked gene expression due to X chromosome inactivation (XCI). This process inactivates one copy of the X chromosome in each cell during embryogenesis and that state is maintained clonally through mitosis. In mice, the choice of which parental X chromosome remains active is determined by the X chromosome controlling element (*Xce*), which has been mapped to a 176 kb candidate interval. A series of functional *Xce* alleles has been characterized or inferred for classical inbred strains based on biased, or skewed, inactivation of the parental X chromosomes in crosses between strains. To further explore the function-structure basis and location of the *Xce*, we measured allele-specific expression of X-linked genes in a large population of F1 females generated from Collaborative Cross strains. Using published sequence data and applying a Bayesian “Pólya urn” model of XCI skew, we report two major findings. First, inter-individual variability in XCI suggests mouse epiblasts contain on average 20-30 cells contributing to brain. Second, NOD/ShiLtJ has a novel and unique functional allele, *Xce*^*f*^, that is the weakest in the *Xce* allelic series. Despite phylogenetic analysis confirming that NOD/ShiLtJ carries a haplotype almost identical to the well-characterized C57BL/6J (*Xce*^*b*^), we observed unexpected patterns of XCI skewing in females carrying the NOD/ShiLtJ haplotype within the *Xce*. Copy number variation is common at the *Xce* locus and we conclude that the observed allelic series is a product of independent and recurring duplications shared between weak *Xce* alleles.
