## Supplementary material for "Bayesian modeling of skewed X inactivation in genetically diverse mice identifies a novel *Xce* allele associated with copy number changes": FileS2_pup_summary.csv

CC strains	Sample ID	Cross direction	Total k-mer count	CC1	CC2	CC1 Xce haplotype	CC2 Xce haplotype	CC1 Xce allele	CC2 Xce allele	Breeding batch	RNA extraction batch	DOB	Covariate	Dam line	Sire line	Date of dissection	Pup cage	Mode	Mean	Median	Lower	Upper
CC041/CC051	268	a	252	CC041	CC051	D	H	NOD	b	5	6	1/5/2014	Vitamin D Deficient	CC041/TauUnc	CC051/TauUnc	3/7/2014	39	0.128768447	0.138223863	0.136863893	0.086016609	0.192622996
CC041/CC051	274	a	266	CC041	CC051	D	H	NOD	b	5	6	1/6/2014	Vitamin D Deficient	CC041/TauUnc	CC051/TauUnc	3/7/2014	39	0.166149001	0.111065943	0.109826066	0.06161364	0.16059947
CC041/CC051	280	b	204	CC041	CC051	D	H	NOD	b	5	6	1/6/2014	Vitamin D Deficient	CC051/TauUnc	CC041/TauUnc	3/7/2014	39	0.237338192	0.257394797	0.255868761	0.187376597	0.332799914
CC062/CC035	289	a	7913	CC035	CC062	C	C	a	a	5	6	1/6/2014	Standard	CC035/UncJ	CC062/Unc	3/7/2014	47	0.307901322	0.306635417	0.306405606	0.261449197	0.351401959
CC062/CC035	296	b	10333	CC035	CC062	C	C	a	a	5	6	1/6/2014	Standard	CC062/Unc	CC035/UncJ	3/7/2014	47	0.529130705	0.526917139	0.526924722	0.480680714	0.572035069
CC006/CC026	335	a	2445	CC026	CC006	D	D	NOD	NOD	5	6	1/7/2014	Vitamin D Deficient	CC026/GeniUnc	CC006/TauUnc	3/7/2014	41	0.518124039	0.487818842	0.488062016	0.442336907	0.531163552
CC006/CC026	346	b	2722	CC026	CC006	D	D	NOD	NOD	5	6	1/8/2014	Vitamin D Deficient	CC006/TauUnc	CC026/GeniUnc	3/7/2014	41	0.49513066	0.492216739	0.492165817	0.450208605	0.535616637
CC062/CC035	372	b	11485	CC035	CC062	C	C	a	a	5	6	1/19/2014	Standard	CC062/Unc	CC035/UncJ	3/7/2014	47	0.336729224	0.32732961	0.327103899	0.283986893	0.371290555
CC001/CC011	379	b	4077	CC001	CC011	C	G	a	e	6	7	1/27/2014	Vitamin D Deficient	CC001/Unc	CC011/UncJ	4/4/2014	60	0.31181319	0.309422826	0.309469861	0.281978628	0.33750558
CC041/CC051	386	b	372	CC041	CC051	D	H	NOD	b	6	8	1/27/2014	Methyl Enriched	CC051/TauUnc	CC041/TauUnc	4/18/2014	54	0.238255997	0.231876655	0.231506801	0.171658187	0.291028066
CC062/CC035	396	a	57777	CC035	CC062	C	C	a	a	6	8	1/27/2014	Vitamin D Deficient	CC035/UncJ	CC062/Unc	4/18/2014	64	0.560428786	0.546623766	0.546794002	0.51408406	0.581394902
CC041/CC051	402	a	353	CC041	CC051	D	H	NOD	b	6	8	1/28/2014	Methyl Enriched	CC041/TauUnc	CC051/TauUnc	4/18/2014	54	0.221244435	0.256809082	0.256237599	0.196219955	0.318487955
CC041/CC051	409	a	754	CC041	CC051	D	H	NOD	b	6	8	1/28/2014	Methyl Enriched	CC041/TauUnc	CC051/TauUnc	4/18/2014	54	0.304402555	0.264202123	0.263927827	0.206659402	0.323779714
CC023/CC047	415	b	4263	CC023	CC047	D	E	NOD	NZO	6	7	1/28/2014	Standard	CC047/Unc	CC023/GeniUncJ	4/4/2014	51	0.518383002	0.527069712	0.526965092	0.502160125	0.551978804
CC006/CC026	431	a	2853	CC026	CC006	D	D	NOD	NOD	6	7	1/29/2014	Low Protein	CC026/GeniUnc	CC006/TauUnc	4/4/2014	48	0.388589244	0.414882582	0.414698221	0.374680127	0.457492276
CC006/CC026	439	b	4323	CC026	CC006	D	D	NOD	NOD	6	7	1/29/2014	Low Protein	CC006/TauUnc	CC026/GeniUnc	4/4/2014	48	0.440727494	0.446050988	0.445875856	0.407373929	0.484036282
CC006/CC026	448	b	4595	CC026	CC006	D	D	NOD	NOD	6	7	1/30/2014	Low Protein	CC006/TauUnc	CC026/GeniUnc	4/4/2014	48	0.584541997	0.605963159	0.606014945	0.569437803	0.642917025
CC023/CC047	458	a	6155	CC023	CC047	D	E	NOD	NZO	6	7	2/2/2014	Standard	CC023/GeniUncJ	CC047/Unc	4/4/2014	51	0.285768505	0.304809849	0.304844838	0.284861085	0.325652146
CC001/CC011	460	a	1614	CC001	CC011	C	G	a	e	6	7	2/4/2014	Vitamin D Deficient	CC011/UncJ	CC001/Unc	4/4/2014	60	0.322946452	0.283309966	0.283257721	0.24900529	0.318401745
CC001/CC011	464	b	2902	CC001	CC011	C	G	a	e	6	7	2/6/2014	Vitamin D Deficient	CC001/Unc	CC011/UncJ	4/4/2014	60	0.388006003	0.415957072	0.415749325	0.383386639	0.449915453
CC062/CC035	470	b	20193	CC035	CC062	C	C	a	a	6	8	2/6/2014	Vitamin D Deficient	CC062/Unc	CC035/UncJ	4/18/2014	64	0.672224515	0.683059713	0.683236302	0.645423984	0.718474864
CC062/CC035	477	a	12020	CC035	CC062	C	C	a	a	6	8	2/7/2014	Vitamin D Deficient	CC035/UncJ	CC062/Unc	4/18/2014	64	0.250936722	0.222602209	0.222292129	0.187645614	0.259838411
CC041/CC051	495	a	616	CC041	CC051	D	H	NOD	b	7	8	2/10/2014	Standard	CC041/TauUnc	CC051/TauUnc	4/18/2014	67	0.218911269	0.2681037	0.267745134	0.212243277	0.324259415
CC041/CC051	499	b	131	CC041	CC051	D	H	NOD	b	7	8	2/10/2014	Standard	CC051/TauUnc	CC041/TauUnc	4/18/2014	67	0.136444913	0.179020688	0.177122764	0.103826613	0.253958595
CC041/CC051	649	b	2163	CC041	CC051	D	H	NOD	b	8	9	3/4/2014	Low Protein	CC051/TauUnc	CC041/TauUnc	5/9/2014	73	0.198888991	0.202779823	0.202267341	0.167437756	0.237578208
CC023/CC047	669	a	6196	CC023	CC047	D	E	NOD	NZO	8	9	3/4/2014	Low Protein	CC023/GeniUncJ	CC047/Unc	5/9/2014	75	0.2541693	0.247820833	0.247854872	0.227407129	0.265880764
CC023/CC047	672	b	5256	CC023	CC047	D	E	NOD	NZO	8	9	3/3/2014	Low Protein	CC047/Unc	CC023/GeniUncJ	5/9/2014	75	0.410881033	0.402205775	0.402103556	0.378701205	0.425016326
CC017/CC004	712	a	63140	CC017	CC004	G/H	H	e/b	b	8	9	3/4/2014	Standard	CC004/TauUnc	CC017/UncJ	5/9/2014	79	0.402267602	0.407975507	0.408007334	0.397124207	0.418798836
CC017/CC004	719	a	9005	CC017	CC004	G/H	H	e/b	b	8	9	3/4/2014	Standard	CC004/TauUnc	CC017/UncJ	5/9/2014	79	0.494394828	0.498809615	0.498808579	0.480765882	0.518134123
CC017/CC004	724	b	13649	CC017	CC004	G/H	H	e/b	b	8	9	3/4/2014	Standard	CC017/UncJ	CC004/TauUnc	5/9/2014	79	0.470960506	0.475514409	0.475588215	0.459946669	0.491709214
CC041/CC051	733	a	1241	CC041	CC051	D	H	NOD	b	8	9	3/5/2014	Low Protein	CC041/TauUnc	CC051/TauUnc	5/9/2014	73	0.297516358	0.292796452	0.292364392	0.248311872	0.338226782
CC041/CC051	741	a	304	CC041	CC051	D	H	NOD	b	8	9	3/5/2014	Low Protein	CC041/TauUnc	CC051/TauUnc	5/9/2014	73	0.270291775	0.291474372	0.290859915	0.228270211	0.356189204
CC017/CC004	757	b	15693	CC017	CC004	G/H	H	e/b	b	8	9	3/12/2014	Standard	CC017/UncJ	CC004/TauUnc	5/9/2014	79	0.341731949	0.334430486	0.334413203	0.319634429	0.347901699
CC014/CC003	790	a	11455	CC014	CC003	C	G	a	e	9	10	3/17/2014	Methyl Enriched	CC003/Unc	CC014/Unc	5/23/2014	94	0.314876566	0.325422323	0.325447959	0.309911067	0.341679497
CC014/CC003	795	a	10234	CC014	CC003	C	G	a	e	9	10	3/17/2014	Methyl Enriched	CC003/Unc	CC014/Unc	5/23/2014	94	0.281991607	0.278951323	0.278909432	0.262874408	0.295413128
CC017/CC004	801	b	7548	CC017	CC004	G/H	H	e/b	b	9	11	3/18/2014	Low Protein	CC017/UncJ	CC004/TauUnc	6/6/2014	95	0.418195828	0.438529295	0.438491353	0.419874668	0.458049692
CC017/CC004	810	a	7910	CC017	CC004	G/H	H	e/b	b	9	11	3/18/2014	Low Protein	CC004/TauUnc	CC017/UncJ	6/6/2014	95	0.337851605	0.341041127	0.341043187	0.322909736	0.35799625
CC017/CC004	818	a	8337	CC017	CC004	G/H	H	e/b	b	9	11	3/18/2014	Low Protein	CC004/TauUnc	CC017/UncJ	6/6/2014	95	0.457557321	0.452483046	0.452480757	0.43411958	0.471451056
CC006/CC026	833	a	7326	CC026	CC006	D	D	NOD	NOD	9	10	3/18/2014	Standard	CC026/GeniUnc	CC006/TauUnc	5/23/2014	89	0.55546935	0.546270506	0.546430957	0.513257604	0.578432054
CC006/CC026	837	a	4897	CC026	CC006	D	D	NOD	NOD	9	10	3/18/2014	Standard	CC026/GeniUnc	CC006/TauUnc	5/23/2014	89	0.555625205	0.555561908	0.555615942	0.518037431	0.591221997
CC014/CC003	844	b	40548	CC014	CC003	C	G	a	e	9	10	3/18/2014	Methyl Enriched	CC014/Unc	CC003/Unc	5/23/2014	94	0.581242609	0.576035691	0.576005523	0.564078108	0.588715196
CC006/CC026	885	b	5740	CC026	CC006	D	D	NOD	NOD	9	10	3/26/2014	Standard	CC006/TauUnc	CC026/GeniUnc	5/23/2014	89	0.44187843	0.439436966	0.439501539	0.405446701	0.47406562
CC017/CC004	902	b	5572	CC017	CC004	G/H	H	e/b	b	9	11	3/29/2014	Low Protein	CC017/UncJ	CC004/TauUnc	6/6/2014	95	0.642355178	0.638851126	0.638814547	0.617389727	0.660436751
CC001/CC011	912	b	6652	CC001	CC011	C	G	a	e	10	11	3/31/2014	Vitamin D Deficient	CC001/Unc	CC011/UncJ	6/6/2014	102	0.308018031	0.314484848	0.314329275	0.289841758	0.33929379
CC041/CC051	920	b	323	CC041	CC051	D	H	NOD	b	10	11	3/31/2014	Low Protein	CC051/TauUnc	CC041/TauUnc	6/6/2014	103	0.244027499	0.216521355	0.21568178	0.158761365	0.274756393
CC017/CC004	928	a	6131	CC017	CC004	G/H	H	e/b	b	10	11	3/31/2014	Standard	CC004/TauUnc	CC017/UncJ	6/6/2014	107	0.4449857	0.431172432	0.431207682	0.411289844	0.452337012
CC017/CC004	934	b	14786	CC017	CC004	G/H	H	e/b	b	10	11	3/31/2014	Standard	CC017/UncJ	CC004/TauUnc	6/6/2014	107	0.458121331	0.46318363	0.463191802	0.446637299	0.478561136
CC023/CC047	962	b	10038	CC023	CC047	D	E	NOD	NZO	10	11	3/31/2014	Low Protein	CC047/Unc	CC023/GeniUncJ	6/6/2014	111	0.097414289	0.09343246	0.093376175	0.082751234	0.104815396
CC023/CC047	963	b	7083	CC023	CC047	D	E	NOD	NZO	10	11	3/31/2014	Low Protein	CC047/Unc	CC023/GeniUncJ	6/6/2014	111	0.236652195	0.233094047	0.233046559	0.214423326	0.251374855
CC017/CC004	970	a	7864	CC017	CC004	G/H	H	e/b	b	10	11	3/31/2014	Standard	CC004/TauUnc	CC017/UncJ	6/6/2014	107	0.45414874	0.466018732	0.465986225	0.44716363	0.485422842
CC041/CC051	976	b	327	CC041	CC051	D	H	NOD	b	10	11	3/31/2014	Low Protein	CC051/TauUnc	CC041/TauUnc	6/6/2014	103	0.135932742	0.155497968	0.154560139	0.106714079	0.208265193
CC041/CC051	984	a	497	CC041	CC051	D	H	NOD	b	10	11	4/1/2014	Low Protein	CC041/TauUnc	CC051/TauUnc	6/6/2014	103	0.182414473	0.166727594	0.166026015	0.123652955	0.213559642
CC023/CC047	998	a	8162	CC023	CC047	D	E	NOD	NZO	10	11	4/2/2014	Low Protein	CC023/GeniUncJ	CC047/Unc	6/6/2014	111	0.163526237	0.17298745	0.17294182	0.157229927	0.188367865
CC023/CC047	1005	a	5941	CC023	CC047	D	E	NOD	NZO	10	11	4/3/2014	Low Protein	CC023/GeniUncJ	CC047/Unc	6/6/2014	111	0.158265016	0.177552405	0.177390766	0.160432514	0.193974994
CC001/CC011	1016	a	6249	CC001	CC011	C	G	a	e	10	11	4/4/2014	Vitamin D Deficient	CC011/UncJ	CC001/Unc	6/6/2014	102	0.421899646	0.436176723	0.436194507	0.408294238	0.463754479
CC041/CC051	1023	a	269	CC041	CC051	D	H	NOD	b	10	11	4/8/2014	Low Protein	CC041/TauUnc	CC051/TauUnc	6/6/2014	103	0.35214648	0.339944826	0.339585855	0.270208454	0.407484003
CC017/CC004	1039	b	7245	CC017	CC004	G/H	H	e/b	b	10	11	4/11/2014	Standard	CC017/UncJ	CC004/TauUnc	6/6/2014	107	0.596756109	0.583843574	0.583856184	0.564975835	0.603413982
CC006/CC026	1061	a	2947	CC026	CC006	D	D	NOD	NOD	11	12	4/14/2014	Vitamin D Deficient	CC026/GeniUnc	CC006/TauUnc	6/20/2014	120	0.473790061	0.490192899	0.490180065	0.447355413	0.533941527
CC006/CC026	1068	b	2370	CC026	CC006	D	D	NOD	NOD	11	12	4/14/2014	Vitamin D Deficient	CC006/TauUnc	CC026/GeniUnc	6/20/2014	120	0.629947615	0.618471915	0.618614272	0.572877114	0.66394784
CC062/CC035	1079	a	6857	CC035	CC062	C	C	a	a	11	12	4/14/2014	Methyl Enriched	CC035/UncJ	CC062/Unc	6/20/2014	125	0.434274296	0.411777357	0.411682365	0.360726856	0.459691382
CC014/CC003	1134	a	9513	CC014	CC003	C	G	a	e	11	12	4/15/2014	Standard	CC003/Unc	CC014/Unc	6/20/2014	119	0.351526286	0.347156539	0.347157085	0.330192103	0.364052824
CC006/CC026	1141	a	3515	CC026	CC006	D	D	NOD	NOD	11	12	4/15/2014	Vitamin D Deficient	CC026/GeniUnc	CC006/TauUnc	6/20/2014	120	0.470549868	0.48586955	0.485690126	0.445549561	0.527509529
CC062/CC035	1164	b	6092	CC035	CC062	C	C	a	a	11	12	4/15/2014	Methyl Enriched	CC062/Unc	CC035/UncJ	6/20/2014	125	0.283617902	0.279598474	0.27898287	0.235726669	0.323350201
CC014/CC003	1187	b	9407	CC014	CC003	C	G	a	e	11	12	4/26/2014	Standard	CC014/Unc	CC003/Unc	6/20/2014	119	0.238201629	0.237667908	0.2376363	0.222354404	0.252787302
CC014/CC003	1190	a	11425	CC014	CC003	C	G	a	e	12	13	4/27/2014	Vitamin D Deficient	CC003/Unc	CC014/Unc	7/4/2014	130	0.427195137	0.422074479	0.422097602	0.405303161	0.439265805
CC014/CC003	1191	a	13198	CC014	CC003	C	G	a	e	12	13	4/27/2014	Vitamin D Deficient	CC003/Unc	CC014/Unc	7/4/2014	130	0.437333323	0.430602744	0.430553272	0.414799755	0.446749785
CC014/CC003	1210	b	58934	CC014	CC003	C	G	a	e	12	13	4/29/2014	Vitamin D Deficient	CC014/Unc	CC003/Unc	7/4/2014	130	0.25634391	0.2583957	0.258389834	0.248576478	0.268969188
CC041/CC051	1228	a	2261	CC041	CC051	D	H	NOD	b	12	13	4/29/2014	Standard	CC041/TauUnc	CC051/TauUnc	7/4/2014	129	0.484958286	0.455995514	0.456079358	0.404256467	0.505743342
CC041/CC051	1238	b	580	CC041	CC051	D	H	NOD	b	12	13	4/29/2014	Standard	CC051/TauUnc	CC041/TauUnc	7/4/2014	129	0.155319629	0.193986397	0.193427223	0.144545114	0.243409014
CC014/CC003	1244	a	40889	CC014	CC003	C	G	a	e	12	13	5/3/2014	Vitamin D Deficient	CC003/Unc	CC014/Unc	7/4/2014	130	0.264262463	0.2582209	0.258194058	0.24719571	0.269049576
CC017/CC004	1276	b	5032	CC017	CC004	G/H	H	e/b	b	13	14	5/11/2014	Low Protein	CC017/UncJ	CC004/TauUnc	7/18/2014	134	0.464594412	0.471976714	0.471949035	0.449371256	0.49315368
CC023/CC047	1281	a	5633	CC023	CC047	D	E	NOD	NZO	13	14	5/11/2014	Methyl Enriched	CC023/GeniUncJ	CC047/Unc	7/18/2014	137	0.302578908	0.295257229	0.295206312	0.274920561	0.315144455
CC023/CC047	1284	b	6166	CC023	CC047	D	E	NOD	NZO	13	14	5/11/2014	Methyl Enriched	CC047/Unc	CC023/GeniUncJ	7/18/2014	137	0.125746211	0.119668844	0.119641652	0.105180518	0.134126583
CC006/CC026	1290	b	4137	CC026	CC006	D	D	NOD	NOD	13	14	5/11/2014	Standard	CC006/TauUnc	CC026/GeniUnc	7/18/2014	140	0.261191005	0.25238502	0.252355379	0.219380707	0.285925964
CC006/CC026	1291	b	3895	CC026	CC006	D	D	NOD	NOD	13	14	5/11/2014	Standard	CC006/TauUnc	CC026/GeniUnc	7/18/2014	140	0.76040141	0.747682714	0.748057022	0.713846234	0.782162734
CC014/CC003	1292	a	10764	CC014	CC003	C	G	a	e	13	14	5/11/2014	Standard	CC003/Unc	CC014/Unc	7/18/2014	141	0.279298716	0.276400527	0.276336299	0.261652428	0.291789347
CC017/CC004	1313	a	5431	CC017	CC004	G/H	H	e/b	b	13	14	5/13/2014	Low Protein	CC004/TauUnc	CC017/UncJ	7/18/2014	134	0.334484668	0.325527558	0.325482034	0.305589026	0.345597093
CC023/CC047	1325	a	6649	CC023	CC047	D	E	NOD	NZO	13	14	5/13/2014	Methyl Enriched	CC023/GeniUncJ	CC047/Unc	7/18/2014	137	0.218410378	0.222564139	0.222587449	0.204977101	0.240658269
CC006/CC026	1333	a	8734	CC026	CC006	D	D	NOD	NOD	13	14	5/13/2014	Standard	CC026/GeniUnc	CC006/TauUnc	7/18/2014	140	0.56506876	0.555032045	0.555109024	0.523698381	0.586826241
CC014/CC003	1337	a	7634	CC014	CC003	C	G	a	e	13	14	5/13/2014	Standard	CC003/Unc	CC014/Unc	7/18/2014	141	0.233044447	0.219024254	0.219006395	0.20341142	0.234559048
CC041/CC051	1360	b	361	CC041	CC051	D	H	NOD	b	13	15	5/24/2014	Vitamin D Deficient	CC051/TauUnc	CC041/TauUnc	8/1/2014	147	0.225053938	0.183095329	0.182313973	0.133136429	0.233863883
CC041/CC051	1361	b	232	CC041	CC051	D	H	NOD	b	13	15	5/24/2014	Vitamin D Deficient	CC051/TauUnc	CC041/TauUnc	8/1/2014	147	0.214579559	0.22547403	0.224905169	0.159731845	0.291028214
CC014/CC003	1365	b	9961	CC014	CC003	C	G	a	e	13	14	5/23/2014	Standard	CC014/Unc	CC003/Unc	7/18/2014	141	0.506328193	0.50993715	0.509823494	0.492173113	0.526819136
CC041/CC051	1370	b	656	CC041	CC051	D	H	NOD	b	14	15	5/26/2014	Methyl Enriched	CC051/TauUnc	CC041/TauUnc	8/1/2014	149	0.16563064	0.133696977	0.132865516	0.096110708	0.174992015
CC017/CC004	1379	b	33706	CC017	CC004	G/H	H	e/b	b	14	15	5/25/2014	Vitamin D Deficient	CC017/UncJ	CC004/TauUnc	8/1/2014	151	0.360856034	0.346956208	0.346899244	0.334629803	0.35943267
CC042/CC032	1431	b	7196	CC032	CC042	F	C	c	a	14	15	5/26/2014	Standard	CC042/GeniUnc	CC032/GeniUncJ	8/1/2014	157	0.347944785	0.340396049	0.340247431	0.308566816	0.372574979
CC042/CC032	1441	a	14888	CC032	CC042	F	C	c	a	14	15	5/26/2014	Methyl Enriched	CC032/GeniUncJ	CC042/GeniUnc	8/1/2014	153	0.240901658	0.242583076	0.24251638	0.217452872	0.26613598
CC042/CC032	1444	b	13671	CC032	CC042	F	C	c	a	14	15	5/26/2014	Methyl Enriched	CC042/GeniUnc	CC032/GeniUncJ	8/1/2014	153	0.18252753	0.197739852	0.197661427	0.174871223	0.220611318
CC041/CC051	1449	a	383	CC041	CC051	D	H	NOD	b	14	15	5/27/2014	Methyl Enriched	CC041/TauUnc	CC051/TauUnc	8/1/2014	149	0.216578057	0.193753925	0.19298956	0.142508631	0.248069783
CC017/CC004	1458	a	19412	CC017	CC004	G/H	H	e/b	b	14	15	5/27/2014	Vitamin D Deficient	CC004/TauUnc	CC017/UncJ	8/1/2014	151	0.552944186	0.55864147	0.558666117	0.543801775	0.573425698
CC017/CC004	1459	a	5432	CC017	CC004	G/H	H	e/b	b	14	15	5/27/2014	Vitamin D Deficient	CC004/TauUnc	CC017/UncJ	8/1/2014	151	0.291466346	0.292901438	0.292919681	0.272592453	0.312798526
CC041/CC051	1473	a	214	CC041	CC051	D	H	NOD	b	13	15	5/31/2014	Vitamin D Deficient	CC041/TauUnc	CC051/TauUnc	8/1/2014	147	0.337420525	0.271783297	0.270734312	0.20168366	0.346320629
CC017/CC004	1499	a	32163	CC017	CC004	G/H	H	e/b	b	15	16	6/8/2014	Methyl Enriched	CC004/TauUnc	CC017/UncJ	8/15/2014	160	0.33861843	0.342304766	0.342286281	0.329417817	0.354649266
CC017/CC004	1500	a	6334	CC017	CC004	G/H	H	e/b	b	15	16	6/8/2014	Methyl Enriched	CC004/TauUnc	CC017/UncJ	8/15/2014	160	0.388708728	0.395602231	0.395627592	0.375661085	0.415355736
CC042/CC032	1527	a	7228	CC032	CC042	F	C	c	a	15	16	6/8/2014	Standard	CC032/GeniUncJ	CC042/GeniUnc	8/15/2014	164	0.367712508	0.354034171	0.35398435	0.32261596	0.386741917
CC042/CC032	1550	b	15094	CC032	CC042	F	C	c	a	15	16	6/7/2014	Vitamin D Deficient	CC042/GeniUnc	CC032/GeniUncJ	8/15/2014	168	0.279978865	0.307279564	0.307185457	0.280470781	0.335540496
CC042/CC032	1562	b	4746	CC032	CC042	F	C	c	a	15	16	6/9/2014	Standard	CC042/GeniUnc	CC032/GeniUncJ	8/15/2014	164	0.324800293	0.33118497	0.330975943	0.293474028	0.367765518
CC042/CC032	1569	a	10814	CC032	CC042	F	C	c	a	15	16	6/9/2014	Vitamin D Deficient	CC032/GeniUncJ	CC042/GeniUnc	8/15/2014	168	0.298767481	0.278826375	0.278678272	0.250446623	0.308087622
CC042/CC032	1572	a	13855	CC032	CC042	F	C	c	a	15	16	6/9/2014	Vitamin D Deficient	CC032/GeniUncJ	CC042/GeniUnc	8/15/2014	168	0.345287977	0.348753514	0.348728799	0.319963153	0.37548448
CC017/CC004	1578	b	17847	CC017	CC004	G/H	H	e/b	b	15	16	6/9/2014	Methyl Enriched	CC017/UncJ	CC004/TauUnc	8/15/2014	160	0.471311304	0.487732211	0.487666892	0.47214945	0.503549976
CC017/CC004	1593	a	17873	CC017	CC004	G/H	H	e/b	b	15	16	6/13/2014	Methyl Enriched	CC004/TauUnc	CC017/UncJ	8/15/2014	160	0.28719385	0.284700588	0.284699609	0.270371126	0.298416161
CC017/CC004	1594	a	6458	CC017	CC004	G/H	H	e/b	b	15	16	6/13/2014	Methyl Enriched	CC004/TauUnc	CC017/UncJ	8/15/2014	160	0.466659223	0.444991004	0.445076196	0.424406309	0.464526357
CC042/CC032	1600	b	14957	CC032	CC042	F	C	c	a	15	16	6/21/2014	Vitamin D Deficient	CC042/GeniUnc	CC032/GeniUncJ	8/15/2014	168	0.372453432	0.370711161	0.370539817	0.343444627	0.398534488
CC023/CC047	1608	b	3573	CC023	CC047	D	E	NOD	NZO	16	17	6/21/2014	Vitamin D Deficient	CC047/Unc	CC023/GeniUncJ	8/29/2014	170	0.225527746	0.221511239	0.221385108	0.199857885	0.242687993
CC023/CC047	1656	a	13122	CC023	CC047	D	E	NOD	NZO	16	17	6/23/2014	Vitamin D Deficient	CC023/GeniUncJ	CC047/Unc	8/29/2014	170	0.237692994	0.235855512	0.235842702	0.219947559	0.251189444
CC042/CC032	1725	a	8579	CC032	CC042	F	C	c	a	16	17	7/4/2014	Methyl Enriched	CC032/GeniUncJ	CC042/GeniUnc	8/29/2014	177	0.268915656	0.293078638	0.292948267	0.263314428	0.323910698
CC042/CC032	1732	a	8024	CC032	CC042	F	C	c	a	16	17	7/5/2014	Low Protein	CC032/GeniUncJ	CC042/GeniUnc	8/29/2014	180	0.308006907	0.336048193	0.335880235	0.305840918	0.365660529
CC042/CC032	1742	b	17419	CC032	CC042	F	C	c	a	16	17	7/6/2014	Methyl Enriched	CC042/GeniUnc	CC032/GeniUncJ	8/29/2014	177	0.32019264	0.312452311	0.312282488	0.286450928	0.338288802
CC001/CC011	1750	b	5259	CC001	CC011	C	G	a	e	17	18	7/5/2014	Standard	CC001/Unc	CC011/UncJ	9/12/2014	187	0.19578182	0.203511136	0.203308429	0.177296234	0.229052278
CC042/CC032	1809	a	11045	CC032	CC042	F	C	c	a	17	18	7/7/2014	Vitamin D Deficient	CC032/GeniUncJ	CC042/GeniUnc	9/12/2014	185	0.325411087	0.329845485	0.329711061	0.301819807	0.360058396
CC042/CC032	1822	b	13348	CC032	CC042	F	C	c	a	17	18	7/9/2014	Vitamin D Deficient	CC042/GeniUnc	CC032/GeniUncJ	9/12/2014	185	0.434957073	0.424346586	0.424364264	0.393914906	0.455496585
CC001/CC011	1833	a	7011	CC001	CC011	C	G	a	e	17	18	7/16/2014	Standard	CC011/UncJ	CC001/Unc	9/12/2014	187	0.404890813	0.373715798	0.373745207	0.345587491	0.402664199
CC042/CC032	1884	a	8522	CC032	CC042	F	C	c	a	18	19	7/20/2014	Methyl Enriched	CC032/GeniUncJ	CC042/GeniUnc	9/26/2014	192	0.306981942	0.322449703	0.322401164	0.29262015	0.35202279
CC001/CC011	1907	a	2621	CC001	CC011	C	G	a	e	18	19	7/23/2014	Low Protein	CC011/UncJ	CC001/Unc	9/26/2014	189	0.398387349	0.392508739	0.392274447	0.357650248	0.429696587
CC001/CC011	1910	b	2190	CC001	CC011	C	G	a	e	18	19	7/22/2014	Low Protein	CC001/Unc	CC011/UncJ	9/26/2014	189	0.300944974	0.282366098	0.282145519	0.249512659	0.31534822
CC042/CC032	1925	b	11605	CC032	CC042	F	C	c	a	18	19	7/23/2014	Methyl Enriched	CC042/GeniUnc	CC032/GeniUncJ	9/26/2014	192	0.275401139	0.297877043	0.297708173	0.271208484	0.325497762
CC023/CC047	1973	a	9211	CC023	CC047	D	E	NOD	NZO	19	20	8/2/2014	Vitamin D Deficient	CC023/GeniUncJ	CC047/Unc	10/9/2014	201	0.206679964	0.215490211	0.215429918	0.199611985	0.233079921
CC023/CC047	2029	a	7827	CC023	CC047	D	E	NOD	NZO	19	20	8/6/2014	Vitamin D Deficient	CC023/GeniUncJ	CC047/Unc	10/9/2014	201	0.327058078	0.316150263	0.31617058	0.297334663	0.336072757
CC023/CC047	2034	b	11271	CC023	CC047	D	E	NOD	NZO	19	20	8/6/2014	Vitamin D Deficient	CC047/Unc	CC023/GeniUncJ	10/9/2014	201	0.193915293	0.199785893	0.199753831	0.184990808	0.215089017
CC001/CC011	2049	a	14187	CC001	CC011	C	G	a	e	19	20	8/11/2014	Methyl Enriched	CC011/UncJ	CC001/Unc	10/9/2014	197	0.285959721	0.282894337	0.282809114	0.262032751	0.305113517
CC017/CC004	2075	a	6146	CC017	CC004	G/H	H	e/b	b	18	20	8/10/2014	Standard	CC004/TauUnc	CC017/UncJ	10/9/2014	196	0.402480675	0.396297668	0.396284217	0.375998659	0.416281203
CC017/CC004	2076	a	6464	CC017	CC004	G/H	H	e/b	b	18	20	8/10/2014	Standard	CC004/TauUnc	CC017/UncJ	10/9/2014	196	0.341514578	0.335823567	0.335786376	0.316622537	0.35481183
CC017/CC004	2097	b	8365	CC017	CC004	G/H	H	e/b	b	18	20	8/14/2014	Standard	CC017/UncJ	CC004/TauUnc	10/9/2014	196	0.447616214	0.463304294	0.46329208	0.44504929	0.482394735
CC017/CC004	2098	b	19752	CC017	CC004	G/H	H	e/b	b	18	20	8/14/2014	Standard	CC017/UncJ	CC004/TauUnc	10/9/2014	196	0.401276438	0.399387606	0.399385382	0.384887846	0.415267961
CC017/CC004	2116	a	8835	CC017	CC004	G/H	H	e/b	b	20	21	8/17/2014	Vitamin D Deficient	CC004/TauUnc	CC017/UncJ	10/24/2014	204	0.34669596	0.344158647	0.344090217	0.326434577	0.361297397
CC017/CC004	2131	b	10527	CC017	CC004	G/H	H	e/b	b	20	21	8/19/2014	Vitamin D Deficient	CC017/UncJ	CC004/TauUnc	10/24/2014	204	0.411304615	0.405327667	0.405282977	0.388388038	0.422303495
CC006/CC026	2137	b	2879	CC026	CC006	D	D	NOD	NOD	20	21	8/18/2014	Methyl Enriched	CC006/TauUnc	CC026/GeniUnc	10/24/2014	208	0.39569554	0.406982924	0.406841759	0.362783953	0.449701218
CC006/CC026	2138	b	10593	CC026	CC006	D	D	NOD	NOD	20	21	8/18/2014	Methyl Enriched	CC006/TauUnc	CC026/GeniUnc	10/24/2014	208	0.523378337	0.505432709	0.505486724	0.473918273	0.537206677
CC017/CC004	2141	a	6282	CC017	CC004	G/H	H	e/b	b	20	21	8/20/2014	Vitamin D Deficient	CC004/TauUnc	CC017/UncJ	10/24/2014	204	0.534504446	0.535720194	0.535700601	0.516000252	0.556232017
CC006/CC026	2147	a	24528	CC026	CC006	D	D	NOD	NOD	20	21	8/20/2014	Methyl Enriched	CC026/GeniUnc	CC006/TauUnc	10/24/2014	208	0.480781424	0.489407144	0.489440751	0.459714129	0.519758491
CC017/CC004	2165	b	11547	CC017	CC004	G/H	H	e/b	b	20	21	8/28/2014	Vitamin D Deficient	CC017/UncJ	CC004/TauUnc	10/24/2014	204	0.435135698	0.423304276	0.423243438	0.406119237	0.44103591
CC042/CC032	2180	a	11359	CC032	CC042	F	C	c	a	21	22	8/30/2014	Low Protein	CC032/GeniUncJ	CC042/GeniUnc	11/7/2014	221	0.303614454	0.308318627	0.308143288	0.281660061	0.336852947
CC042/CC032	2212	a	6378	CC032	CC042	F	C	c	a	21	22	9/1/2014	Standard	CC032/GeniUncJ	CC042/GeniUnc	11/7/2014	216	0.244874101	0.249006208	0.248855823	0.217430257	0.278941547
CC001/CC011	2233	a	4152	CC001	CC011	C	G	a	e	21	22	9/1/2014	Standard	CC011/UncJ	CC001/Unc	11/7/2014	209	0.278289921	0.2703421	0.270121058	0.239681159	0.301440311
CC001/CC011	2250	b	3515	CC001	CC011	C	G	a	e	21	22	9/1/2014	Standard	CC001/Unc	CC011/UncJ	11/7/2014	209	0.395055935	0.381700664	0.381738596	0.350830876	0.41239293
CC042/CC032	2272	b	16042	CC032	CC042	F	C	c	a	21	22	9/1/2014	Low Protein	CC042/GeniUnc	CC032/GeniUncJ	11/7/2014	221	0.186124327	0.202560529	0.202394611	0.179429103	0.224803562
CC001/CC011	2316	a	9358	CC001	CC011	C	G	a	e	21	22	9/9/2014	Standard	CC011/UncJ	CC001/Unc	11/7/2014	209	0.281850829	0.279244047	0.279141542	0.256315475	0.302194642
CC001/CC011	2321	a	4551	CC001	CC011	C	G	a	e	21	22	9/9/2014	Standard	CC011/UncJ	CC001/Unc	11/7/2014	209	0.375502688	0.362551573	0.362461506	0.33077246	0.3953991
CC001/CC011	2325	b	12924	CC001	CC011	C	G	a	e	21	22	9/12/2014	Standard	CC001/Unc	CC011/UncJ	11/7/2014	209	0.353219138	0.34515911	0.345097487	0.322781896	0.366626422
CC042/CC032	2342	b	17343	CC032	CC042	F	C	c	a	21	22	9/15/2014	Standard	CC042/GeniUnc	CC032/GeniUncJ	11/7/2014	216	0.383327887	0.402384369	0.402275478	0.376477599	0.429747574
CC041/CC051	2422	b	2360	CC041	CC051	D	H	NOD	b	23	24	10/27/2014	Low Protein	CC051/TauUnc	CC041/TauUnc	1/2/2015	228	0.203172995	0.203641737	0.203369607	0.168213033	0.238841551
CC006/CC026	2427	a	5173	CC026	CC006	D	D	NOD	NOD	23	24	10/26/2014	Low Protein	CC026/GeniUnc	CC006/TauUnc	1/2/2015	232	0.548558295	0.550816474	0.55081315	0.513777432	0.588169052
CC006/CC026	2485	a	9808	CC026	CC006	D	D	NOD	NOD	23	24	10/29/2014	Low Protein	CC026/GeniUnc	CC006/TauUnc	1/2/2015	232	0.684533374	0.676649804	0.676764111	0.646313366	0.707380243
CC006/CC026	2492	b	21483	CC026	CC006	D	D	NOD	NOD	23	24	10/28/2014	Low Protein	CC006/TauUnc	CC026/GeniUnc	1/2/2015	232	0.47949424	0.475325062	0.475341466	0.445809486	0.502868099
CC041/CC051	2504	a	710	CC041	CC051	D	H	NOD	b	23	24	10/31/2014	Low Protein	CC041/TauUnc	CC051/TauUnc	1/2/2015	228	0.393446659	0.373088369	0.372655382	0.313531047	0.431838252
CC001/CC011	2543	b	8963	CC001	CC011	C	G	a	e	24	25	11/16/2014	Low Protein	CC001/Unc	CC011/UncJ	1/23/2015	239	0.275832222	0.289225725	0.289100178	0.264199529	0.315335926
CC062/CC035	2581	b	6543	CC035	CC062	C	C	a	a	24	25	11/17/2014	Methyl Enriched	CC062/Unc	CC035/UncJ	1/23/2015	248	0.772808307	0.747261016	0.747535485	0.705928793	0.791236684
CC001/CC011	2592	a	4758	CC001	CC011	C	G	a	e	24	25	11/18/2014	Low Protein	CC011/UncJ	CC001/Unc	1/23/2015	239	0.277704951	0.261498256	0.261320493	0.233503994	0.291699265
CC001/CC011	2609	a	3036	CC001	CC011	C	G	a	e	24	25	11/18/2014	Methyl Enriched	CC011/UncJ	CC001/Unc	1/23/2015	243	0.227231149	0.208508498	0.208189914	0.178856155	0.239174772
CC001/CC011	2620	b	5109	CC001	CC011	C	G	a	e	24	25	11/18/2014	Methyl Enriched	CC001/Unc	CC011/UncJ	1/23/2015	243	0.326686746	0.303732163	0.30365306	0.273514308	0.335323109
CC062/CC035	2637	a	6889	CC035	CC062	C	C	a	a	24	25	11/18/2014	Methyl Enriched	CC035/UncJ	CC062/Unc	1/23/2015	246	0.40442137	0.450935682	0.45078824	0.401323392	0.503143702
CC062/CC035	2643	a	18371	CC035	CC062	C	C	a	a	24	25	11/18/2014	Methyl Enriched	CC035/UncJ	CC062/Unc	1/23/2015	248	0.556111734	0.551676762	0.551741488	0.512381408	0.591163373
CC062/CC035	2650	b	12099	CC035	CC062	C	C	a	a	24	25	11/17/2014	Methyl Enriched	CC062/Unc	CC035/UncJ	1/23/2015	246	0.459088019	0.443524815	0.443548078	0.399489123	0.485801039
CC001/CC011	2665	b	9042	CC001	CC011	C	G	a	e	24	25	11/28/2014	Methyl Enriched	CC001/Unc	CC011/UncJ	1/23/2015	243	0.391746702	0.383325382	0.383313873	0.359882319	0.407847933
CC040/CC005	2707	b	23384	CC005	CC040	B	B	b	b	25	26	12/8/2014	Methyl Enriched	CC040/TauUnc	CC005/TauUnc	2/13/2015	251	0.615737308	0.612184958	0.612182832	0.592081077	0.631279361
CC040/CC005	2720	a	7693	CC005	CC040	B	B	b	b	25	26	12/9/2014	Methyl Enriched	CC005/TauUnc	CC040/TauUnc	2/13/2015	251	0.438477744	0.438039039	0.438057228	0.412909955	0.462808612
CC040/CC005	2725	a	9916	CC005	CC040	B	B	b	b	25	26	12/9/2014	Methyl Enriched	CC005/TauUnc	CC040/TauUnc	2/13/2015	251	0.498958986	0.494868953	0.494883121	0.471409475	0.517924061
CC040/CC005	2733	b	11083	CC005	CC040	B	B	b	b	25	26	12/10/2014	Methyl Enriched	CC040/TauUnc	CC005/TauUnc	2/13/2015	251	0.485518007	0.485076856	0.48515896	0.463010428	0.507409756
CC017/CC004	2775	a	6851	CC017	CC004	G/H	H	e/b	b	26	27	12/23/2014	Methyl Enriched	CC004/TauUnc	CC017/UncJ	2/27/2015	258	0.471204164	0.475171893	0.475119118	0.456192895	0.496117981
CC017/CC004	2782	b	17694	CC017	CC004	G/H	H	e/b	b	26	27	12/23/2014	Methyl Enriched	CC017/UncJ	CC004/TauUnc	2/27/2015	258	0.441712189	0.434008818	0.433933395	0.418620008	0.449837694
CC040/CC005	2794	a	10922	CC005	CC040	B	B	b	b	26	27	12/24/2014	Methyl Enriched	CC005/TauUnc	CC040/TauUnc	2/27/2015	253	0.564953646	0.554076599	0.55410985	0.531087023	0.576452322
CC040/CC005	2808	b	10611	CC005	CC040	B	B	b	b	26	27	12/25/2014	Methyl Enriched	CC040/TauUnc	CC005/TauUnc	2/27/2015	253	0.435199112	0.431705206	0.431645463	0.408422977	0.453535718
CC001/CC011	2831	a	4558	CC001	CC011	C	G	a	e	27	28	1/5/2015	Low Protein	CC011/UncJ	CC001/Unc	3/13/2015	262	0.263175816	0.253921009	0.253818695	0.224825828	0.283634725
CC001/CC011	2841	a	8085	CC001	CC011	C	G	a	e	27	28	1/4/2015	Methyl Enriched	CC011/UncJ	CC001/Unc	3/13/2015	260	0.233353114	0.228854285	0.228687751	0.204204009	0.253039888
CC001/CC011	2848	b	6526	CC001	CC011	C	G	a	e	27	28	1/3/2015	Methyl Enriched	CC001/Unc	CC011/UncJ	3/13/2015	260	0.473684837	0.458423187	0.458297391	0.429100741	0.488046582
CC041/CC051	2871	b	2689	CC041	CC051	D	H	NOD	b	27	28	1/5/2015	Standard	CC051/TauUnc	CC041/TauUnc	3/13/2015	268	0.199563558	0.218588298	0.218115121	0.183148096	0.253017128
CC001/CC011	2909	b	2858	CC001	CC011	C	G	a	e	27	28	1/6/2015	Low Protein	CC001/Unc	CC011/UncJ	3/13/2015	262	0.221859109	0.23388694	0.233748518	0.201059716	0.266524341
CC041/CC051	2926	a	673	CC041	CC051	D	H	NOD	b	27	28	1/18/2015	Standard	CC041/TauUnc	CC051/TauUnc	3/13/2015	268	0.196909394	0.19053932	0.190107707	0.144294091	0.23570391
CC041/CC051	2927	a	406	CC041	CC051	D	H	NOD	b	27	28	1/18/2015	Standard	CC041/TauUnc	CC051/TauUnc	3/13/2015	268	0.237797201	0.268431658	0.267632901	0.20939796	0.327219741
CC040/CC005	2986	b	15410	CC005	CC040	B	B	b	b	29	30	3/1/2015	Methyl Enriched	CC040/TauUnc	CC005/TauUnc	5/8/2015	271	0.503275286	0.491572916	0.491501008	0.471249493	0.513235313
CC040/CC005	3012	a	13422	CC005	CC040	B	B	b	b	29	30	3/2/2015	Methyl Enriched	CC005/TauUnc	CC040/TauUnc	5/8/2015	271	0.3444795	0.338515795	0.33835114	0.317923503	0.358766905
CC040/CC005	3013	a	25242	CC005	CC040	B	B	b	b	29	30	3/2/2015	Methyl Enriched	CC005/TauUnc	CC040/TauUnc	5/8/2015	271	0.417778892	0.421237299	0.421160017	0.401842444	0.440043828
CC042/CC032	3081	a	13543	CC032	CC042	F	C	c	a	30	31	3/29/2015	Low Protein	CC032/GeniUncJ	CC042/GeniUnc	6/5/2015	281	0.243024828	0.227908048	0.227753587	0.204066453	0.252676047
CC040/CC005	3092	a	3726	CC005	CC040	B	B	b	b	30	31	3/30/2015	Low Protein	CC005/TauUnc	CC040/TauUnc	6/5/2015	285	0.505220186	0.519404363	0.519179566	0.487924489	0.549761349
CC040/CC005	3098	a	4047	CC005	CC040	B	B	b	b	30	31	3/30/2015	Low Protein	CC005/TauUnc	CC040/TauUnc	6/5/2015	284	0.380541057	0.374664414	0.374531962	0.346031065	0.404264655
CC040/CC005	3122	a	7108	CC005	CC040	B	B	b	b	30	31	3/31/2015	Low Protein	CC005/TauUnc	CC040/TauUnc	6/5/2015	284	0.392094155	0.41108544	0.410948992	0.386820957	0.435279874
CC040/CC005	3123	a	27922	CC005	CC040	B	B	b	b	30	31	3/31/2015	Low Protein	CC005/TauUnc	CC040/TauUnc	6/5/2015	285	0.498122582	0.504555083	0.504511535	0.485349343	0.522655926
CC040/CC005	3129	b	5925	CC005	CC040	B	B	b	b	30	31	3/31/2015	Low Protein	CC040/TauUnc	CC005/TauUnc	6/5/2015	284	0.606713667	0.61592908	0.615912055	0.589486289	0.641261875
CC040/CC005	3131	b	16859	CC005	CC040	B	B	b	b	30	31	4/1/2015	Low Protein	CC040/TauUnc	CC005/TauUnc	6/5/2015	285	0.538507945	0.530402119	0.530418928	0.510067191	0.551224753
CC040/CC005	3138	b	6434	CC005	CC040	B	B	b	b	30	31	4/4/2015	Low Protein	CC040/TauUnc	CC005/TauUnc	6/5/2015	284	0.509846805	0.491382527	0.491299752	0.463518485	0.519002843
CC042/CC032	3152	b	24890	CC032	CC042	F	C	c	a	30	31	4/10/2015	Low Protein	CC042/GeniUnc	CC032/GeniUncJ	6/5/2015	281	0.391873653	0.383888821	0.383757883	0.358221181	0.409583547
CC028/CC025	C019	a	3566	CC025	CC028	C	D	a	NOD	7	1	8/16/2012	placebo	CC025/GeniUnc	CC028/GeniUnc	11/8/2012	35	0.214891885	0.211717228	0.211548096	0.193419568	0.230977432
CC028/CC025	C027	a	11727	CC025	CC028	C	D	a	NOD	7	1	8/16/2012	drug	CC025/GeniUnc	CC028/GeniUnc	11/8/2012	35	0.4151692	0.412712707	0.412671149	0.398612804	0.42712937
CC028/CC025	C099	a	9016	CC025	CC028	C	D	a	NOD	14	2	12/8/2012	placebo	CC025/GeniUnc	CC028/GeniUnc	3/15/2013	81	0.397726342	0.386916197	0.38690373	0.371835994	0.402487978
CC028/CC025	C108	a	5716	CC025	CC028	C	D	a	NOD	14	2	12/8/2012	NA	CC025/GeniUnc	CC028/GeniUnc	3/15/2013	81	0.588467454	0.605711404	0.605722773	0.587292771	0.625324612
CC028/CC025	C132	a	11941	CC025	CC028	C	D	a	NOD	14	2	12/3/2012	NA	CC025/GeniUnc	CC028/GeniUnc	3/15/2013	82	0.408524558	0.409436861	0.409455074	0.394167952	0.424752541
CC025/CC042	C032	a	1849	CC042	CC025	C	C	a	a	9	1	9/8/2012	placebo	CC042/GeniUnc	CC025/GeniUnc	12/13/2012	44	0.316319964	0.340159242	0.340098694	0.311167995	0.368987847
CC025/CC042	C062	a	2399	CC042	CC025	C	C	a	a	9	1	9/8/2012	drug	CC042/GeniUnc	CC025/GeniUnc	12/13/2012	44	0.358211015	0.332221449	0.332116374	0.303988126	0.357951158
CC025/CC042	C102	a	732	CC042	CC025	C	C	a	a	11	2	11/1/2012	drug	CC042/GeniUnc	CC025/GeniUnc	2/8/2013	55	0.492240062	0.495881056	0.496043657	0.450605177	0.5404741
CC025/CC042	C164	a	309	CC042	CC025	C	C	a	a	10	2	9/24/2012	placebo	CC042/GeniUnc	CC025/GeniUnc	2/19/2012	51	0.427878702	0.442127221	0.441336078	0.385884786	0.500991174
CC011/CC050	C033	a	5493	CC050	CC011	B	G	b	e	2	1	5/20/2012	drug	CC050/Unc	CC011/Unc	8/31/2012	14	0.407628167	0.417831605	0.41780685	0.396922056	0.439459567
CC011/CC050	C074	a	9452	CC050	CC011	B	G	b	e	1	1	5/9/2012	placebo	CC050/Unc	CC011/Unc	8/10/2012	8	0.490678077	0.501689588	0.501692269	0.484125007	0.519142146
CC011/CC050	C088	a	15196	CC050	CC011	B	G	b	e	3	1	6/10/2012	drug	CC050/Unc	CC011/Unc	9/7/2012	18	0.652941471	0.655242932	0.655303016	0.639646029	0.670343873
CC011/CC050	C092	a	6022	CC050	CC011	B	G	b	e	3	1	6/10/2012	placebo	CC050/Unc	CC011/Unc	9/7/2012	18	0.518548588	0.520818937	0.520809345	0.501058429	0.540463204
CC021/CC032	C036	a	16137	CC021	CC032	E	F	NZO	c	8	1	9/2/2012	placebo	CC021/Unc	CC032/GeniUnc	11/21/2012	43	0.366009996	0.371179311	0.371101663	0.3585738	0.383736545
CC021/CC032	C039	a	23693	CC021	CC032	E	F	NZO	c	8	1	9/2/2012	drug	CC021/Unc	CC032/GeniUnc	11/21/2012	43	0.326678446	0.328354428	0.328304304	0.317439399	0.338859468
CC021/CC032	C111	a	17139	CC021	CC032	E	F	NZO	c	15	2	1/1/2013	drug	CC021/Unc	CC032/GeniUnc	3/27/2013	90	0.493455501	0.492607868	0.492582118	0.480124538	0.505220423
CC021/CC032	C134	a	28824	CC021	CC032	E	F	NZO	c	15	2	1/1/2013	placebo	CC021/Unc	CC032/GeniUnc	3/27/2013	90	0.372571667	0.371483623	0.371450304	0.362034784	0.381041067
CC021/CC032	C150	a	23335	CC021	CC032	E	F	NZO	c	13	2	11/27/2012	placebo	CC021/Unc	CC032/GeniUnc	3/15/2013	75	0.301958725	0.303787332	0.303715079	0.293144939	0.314836362
CC015/CC005	C037	a	11799	CC015	CC005	D	B	NOD	b	5	1	7/11/2012	placebo	CC015/Unc	CC005/TauUnc	10/4/2012	25	0.506786343	0.496855998	0.496806158	0.479661715	0.513112756
CC015/CC005	C084	a	18320	CC015	CC005	D	B	NOD	b	1	1	5/7/2012	placebo	CC015/Unc	CC005/TauUnc	8/10/2012	2	0.370736337	0.357219154	0.357154511	0.343152753	0.37129489
CC015/CC005	C096	a	16364	CC015	CC005	D	B	NOD	b	2	1	5/27/2012	placebo	CC015/Unc	CC005/TauUnc	8/31/2012	10	0.292602179	0.280778754	0.280714269	0.26702275	0.294211237
CC015/CC011	C058	a	40397	CC011	CC015	G	D	e	NOD	3	1	6/15/2012	drug	CC011/Unc	CC015/Unc	9/7/2012	20	0.280409384	0.283167699	0.283063759	0.266976047	0.299982499
CC015/CC011	C093	a	21038	CC011	CC015	G	D	e	NOD	1	1	5/8/2012	placebo	CC011/Unc	CC015/Unc	8/10/2012	6	0.201908087	0.188928592	0.188701302	0.172952217	0.205652818
CC002/CC074	C063	a	7034	CC074	CC002	B	E	b	NZO	7	1	8/16/2012	drug	CC074/Unc	CC002/Unc	11/8/2012	37	0.311916007	0.309722211	0.309609743	0.287938293	0.332396475
CC002/CC074	C112	a	10858	CC074	CC002	B	E	b	NZO	10	2	9/26/2012	drug	CC074/Unc	CC002/Unc	2/19/2012	50	0.572593322	0.57553502	0.575646563	0.557243191	0.593017229
CC002/CC074	C151	a	7796	CC074	CC002	B	E	b	NZO	16	2	1/25/2013	NA	CC074/Unc	CC002/Unc	4/19/2013	95	0.602691727	0.59729041	0.597342119	0.578345479	0.616409818
CC002/CC074	C171	a	2501	CC074	CC002	B	E	b	NZO	16	2	1/25/2013	NA	CC074/Unc	CC002/Unc	4/19/2013	95	0.600794815	0.575701297	0.575775505	0.547086208	0.604229407
CC002/CC074	C192	a	15497	CC074	CC002	B	E	b	NZO	10	2	9/26/2012	placebo	CC074/Unc	CC002/Unc	2/19/2012	50	0.55847522	0.56219641	0.562253491	0.545891122	0.577937722
CC001/CC074	C100	a	14646	CC001	CC074	C	B	a	b	13	2	12/1/2012	drug	CC001/Unc	CC074/Unc	3/1/2013	68	0.40157281	0.409066883	0.409062404	0.391025738	0.426263318
CC001/CC074	C110	a	7570	CC001	CC074	C	B	a	b	15	2	12/25/2012	drug	CC001/Unc	CC074/Unc	3/27/2013	87	0.277865955	0.290325907	0.290171954	0.271348521	0.309657796
CC001/CC074	C116	a	10019	CC001	CC074	C	B	a	b	13	2	12/1/2012	NA	CC001/Unc	CC074/Unc	3/1/2013	68	0.496020508	0.480104078	0.480120981	0.459846668	0.50121361
CC001/CC074	C130	a	18459	CC001	CC074	C	B	a	b	15	2	12/25/2012	placebo	CC001/Unc	CC074/Unc	3/27/2013	87	0.385246464	0.389441466	0.389395272	0.374723383	0.404267502
CC001/CC074	C154	a	9897	CC001	CC074	C	B	a	b	13	2	11/24/2012	drug	CC001/Unc	CC074/Unc	3/1/2013	74	0.237220467	0.243574039	0.243386406	0.225512791	0.261776046
CC001/CC074	C182	a	7537	CC001	CC074	C	B	a	b	13	2	11/24/2012	placebo	CC001/Unc	CC074/Unc	3/1/2013	74	0.494699369	0.481790366	0.481825053	0.45855065	0.505062394
CC011/CC004	C105	a	22506	CC004	CC011	H	G	b	e	15	2	12/25/2012	drug	CC004/TauUnc	CC011/Unc	4/19/2013	93	0.482196467	0.478888285	0.478894345	0.466932458	0.490367696
CC011/CC004	C158	a	6938	CC004	CC011	H	G	b	e	11	2	11/4/2012	placebo	CC004/TauUnc	CC011/Unc	2/15/2013	60	0.519681659	0.518657587	0.518627525	0.500171437	0.536345168
CC011/CC004	C160	a	14778	CC004	CC011	H	G	b	e	15	2	12/25/2012	drug	CC004/TauUnc	CC011/Unc	4/19/2013	92	0.502556727	0.496707019	0.496698505	0.482969778	0.509833245
CC011/CC004	C176	a	12814	CC004	CC011	H	G	b	e	11	2	11/4/2012	drug	CC004/TauUnc	CC011/Unc	2/15/2013	60	0.432318808	0.434344661	0.434352835	0.419498327	0.448605371
CC011/CC004	C180	a	9822	CC004	CC011	H	G	b	e	15	2	12/25/2012	placebo	CC004/TauUnc	CC011/Unc	4/19/2013	92	0.486291189	0.498722042	0.498726019	0.483493911	0.514393263
CC012/CC004	C106	a	3279	CC012	CC004	D	H	NOD	b	16	2	1/20/2013	NA	CC012/GeniUnc	CC004/TauUnc	4/19/2013	97	0.262285484	0.264630861	0.264512901	0.242204117	0.286718345
CC012/CC004	C113	a	5878	CC012	CC004	D	H	NOD	b	16	2	1/16/2013	NA	CC012/GeniUnc	CC004/TauUnc	4/19/2013	99	0.281439691	0.274700517	0.274621992	0.254976757	0.292915066
CC012/CC004	C131	a	3886	CC012	CC004	D	H	NOD	b	16	2	1/16/2013	NA	CC012/GeniUnc	CC004/TauUnc	4/19/2013	99	0.283035506	0.2814943	0.281391975	0.259903751	0.30239724
CC012/CC004	C136	a	2426	CC012	CC004	D	H	NOD	b	16	2	1/20/2013	NA	CC012/GeniUnc	CC004/TauUnc	4/19/2013	96	0.127820127	0.130035817	0.129689351	0.108377105	0.15155228
CC012/CC004	C162	a	1909	CC012	CC004	D	H	NOD	b	16	2	1/20/2013	placebo	CC012/GeniUnc	CC004/TauUnc	4/19/2013	96	0.198359285	0.198406715	0.198235275	0.173901802	0.222819397
CC023/CC005	C115	a	40255	CC005	CC023	B	D	b	NOD	11	2	10/31/2012	placebo	CC005/TauUnc	CC023/GeniUnc	2/8/2013	57	0.199039718	0.198842235	0.198760629	0.188769254	0.208818597
CC023/CC005	C163	a	13441	CC005	CC023	B	D	b	NOD	12	2	11/8/2012	drug	CC005/TauUnc	CC023/GeniUnc	2/15/2013	63	0.203134811	0.196613933	0.196499864	0.182805785	0.210388655
CC023/CC005	C175	a	19087	CC005	CC023	B	D	b	NOD	11	2	10/31/2012	drug	CC005/TauUnc	CC023/GeniUnc	2/8/2013	57	0.118182068	0.126196268	0.126063005	0.115092424	0.137466455
CC028/CC030	C118	a	6818	CC028	CC030	D	B	NOD	b	12	2	11/11/2012	placebo	CC028/GeniUnc	CC030/GeniUnc	3/1/2013	66	0.367571329	0.3619197	0.361759042	0.346565956	0.377701822
CC028/CC030	C128	a	729	CC028	CC030	D	B	NOD	b	12	2	11/7/2012	placebo	CC028/GeniUnc	CC030/GeniUnc	2/15/2013	62	0.459126235	0.446170664	0.446304312	0.407016394	0.484741079
CC028/CC030	C152	a	1026	CC028	CC030	D	B	NOD	b	15	2	12/18/2012	placebo	CC028/GeniUnc	CC030/GeniUnc	3/27/2013	85	0.580732305	0.58217966	0.58227224	0.54787484	0.615934568
CC028/CC030	C166	a	1585	CC028	CC030	D	B	NOD	b	12	2	11/7/2012	drug	CC028/GeniUnc	CC030/GeniUnc	2/15/2013	62	0.431183221	0.443773574	0.443695738	0.416716313	0.471643396
CC021/CC002	C119	a	19975	CC002	CC021	E	E	NZO	NZO	15	2	12/27/2012	drug	CC002/Unc	CC021/Unc	3/27/2013	89	0.499934749	0.489138773	0.489120786	0.467751952	0.510122278
CC021/CC002	C188	a	12085	CC002	CC021	E	E	NZO	NZO	15	2	12/27/2012	drug	CC002/Unc	CC021/Unc	3/27/2013	86	0.354190164	0.356228258	0.356226134	0.333838009	0.379390284
CC021/CC002	C190	a	3889	CC002	CC021	E	E	NZO	NZO	15	2	12/27/2012	placebo	CC002/Unc	CC021/Unc	3/27/2013	86	0.336488647	0.350593313	0.350487752	0.31719308	0.385262573
CC012/CC016	C120	a	9769	CC012	CC016	D	B	NOD	b	15	2	1/2/2013	drug	CC012/GeniUnc	CC016/GeniUnc	3/27/2013	88	0.384425566	0.385944754	0.385885381	0.372684039	0.39882863
CC012/CC016	C129	a	10484	CC012	CC016	D	B	NOD	b	15	2	1/2/2013	placebo	CC012/GeniUnc	CC016/GeniUnc	3/27/2013	88	0.340235336	0.34578402	0.345765797	0.33250926	0.359266966
CC012/CC016	C265	a	10449	CC012	CC016	D	B	NOD	b	19	3	11-Mar	drug	CC012/GeniUnc	CC016/GeniUnc	6/7/2013	116	0.438998405	0.442719462	0.442636796	0.429050558	0.456288582
CC012/CC016	C288	a	13522	CC012	CC016	D	B	NOD	b	19	3	11-Mar	placebo	CC012/GeniUnc	CC016/GeniUnc	6/7/2013	116	0.402619273	0.405436778	0.405404193	0.394253806	0.417215104
CC026/CC042	C127	a	743	CC026	CC042	D	C	NOD	a	13	2	11/30/2012	placebo	CC026/GeniUnc	CC042/GeniUnc	3/1/2013	72	0.305465024	0.272430639	0.271756398	0.230341661	0.315144036
CC026/CC042	C153	a	222	CC026	CC042	D	C	NOD	a	13	2	11/30/2012	drug	CC026/GeniUnc	CC042/GeniUnc	3/1/2013	72	0.232679454	0.177388461	0.175513789	0.107965957	0.249899787
CC026/CC042	C161	a	798	CC026	CC042	D	C	NOD	a	14	2	12/7/2012	placebo	CC026/GeniUnc	CC042/GeniUnc	3/15/2013	78	0.229553008	0.192124697	0.190900541	0.151943282	0.234378976
CC026/CC042	C185	a	1530	CC026	CC042	D	C	NOD	a	14	2	12/7/2012	drug	CC026/GeniUnc	CC042/GeniUnc	3/15/2013	78	0.286084038	0.298548769	0.298235833	0.264493552	0.333472993
CC012/CC041	C236	a	1538	CC041	CC012	D	D	NOD	NOD	19	3	3/13/2013	placebo	CC041/TauUnc	CC012/GeniUnc	6/7/2013	119	0.415094782	0.423953282	0.423755205	0.396404554	0.451760055
CC012/CC041	C246	a	2431	CC041	CC012	D	D	NOD	NOD	20	3	2/27/2013	drug	CC041/TauUnc	CC012/GeniUnc	6/14/2013	126	0.691535734	0.682968144	0.683005828	0.660946855	0.705093817
CC012/CC041	C248	a	2053	CC041	CC012	D	D	NOD	NOD	19	3	3/13/2013	placebo	CC041/TauUnc	CC012/GeniUnc	6/7/2013	120	0.689617253	0.698682253	0.698739267	0.675541995	0.721707154
CC012/CC041	C252	a	1941	CC041	CC012	D	D	NOD	NOD	19	3	3/13/2013	drug	CC041/TauUnc	CC012/GeniUnc	6/7/2013	119	0.72929627	0.729478442	0.729551394	0.706467848	0.751831697
CC012/CC041	C261	a	2187	CC041	CC012	D	D	NOD	NOD	19	3	3/13/2013	drug	CC041/TauUnc	CC012/GeniUnc	6/7/2013	120	0.720762417	0.715437616	0.715524928	0.693555136	0.737658487
CC012/CC041	C266	a	1736	CC041	CC012	D	D	NOD	NOD	20	3	3/18/2013	placebo	CC041/TauUnc	CC012/GeniUnc	6/14/2013	126	0.405241059	0.398794398	0.398509857	0.372643285	0.426545606
CC001/CC005	C238	a	2251	CC005	CC001	B	C	b	a	20	4	3/23/2013	placebo	CC005/TauUnc	CC001/Unc	7/26/2013	127	0.380051705	0.392430843	0.392333341	0.361841691	0.42514765
CC001/CC005	C239	a	13366	CC005	CC001	B	C	b	a	20	4	3/23/2013	drug	CC005/TauUnc	CC001/Unc	7/26/2013	127	0.319983001	0.32383943	0.323752014	0.307156135	0.340881771
CC001/CC005	C240	a	12329	CC005	CC001	B	C	b	a	19	3	3/9/2013	drug	CC005/TauUnc	CC001/Unc	6/14/2013	123	0.204132568	0.200310372	0.200150414	0.185213082	0.216110493
CC001/CC005	C242	a	5245	CC005	CC001	B	C	b	a	19	3	3/9/2013	placebo	CC005/TauUnc	CC001/Unc	6/14/2013	122	0.393363036	0.381707737	0.381595651	0.35658238	0.406395359
CC001/CC005	C255	a	6566	CC005	CC001	B	C	b	a	19	3	3/9/2013	placebo	CC005/TauUnc	CC001/Unc	6/14/2013	123	0.327901781	0.331571681	0.331436185	0.310152655	0.35171571
CC001/CC005	C287	a	13100	CC005	CC001	B	C	b	a	19	3	3/9/2013	drug	CC005/TauUnc	CC001/Unc	6/14/2013	122	0.442517913	0.442267736	0.442256799	0.423604084	0.459994965
CC023/CC042	C244	a	11800	CC042	CC023	C	D	a	NOD	17	3	2/4/2013	placebo	CC042/GeniUnc	CC023/GeniUnc	5/3/2013	105	0.289281914	0.287767641	0.287692731	0.273722132	0.302018524
CC023/CC042	C267	a	700	CC042	CC023	C	D	a	NOD	17	3	2/4/2013	drug	CC042/GeniUnc	CC023/GeniUnc	5/17/2013	108	0.221202174	0.208961651	0.208491292	0.173130919	0.246480025
CC023/CC042	C269	a	4695	CC042	CC023	C	D	a	NOD	17	3	2/4/2013	drug	CC042/GeniUnc	CC023/GeniUnc	5/3/2013	105	0.311170296	0.317466156	0.317406529	0.298478609	0.337065542
CC023/CC042	C278	a	2475	CC042	CC023	C	D	a	NOD	17	3	2/3/2013	drug	CC042/GeniUnc	CC023/GeniUnc	5/3/2013	106	0.127807667	0.128278157	0.128043528	0.109645733	0.147386438
CC023/CC042	C284	a	3906	CC042	CC023	C	D	a	NOD	17	3	2/4/2013	placebo	CC042/GeniUnc	CC023/GeniUnc	5/17/2013	108	0.214628023	0.208072007	0.207920719	0.18933317	0.226918813
CC023/CC042	C285	a	2323	CC042	CC023	C	D	a	NOD	17	3	2/3/2013	placebo	CC042/GeniUnc	CC023/GeniUnc	5/3/2013	106	0.291790846	0.304521858	0.304365947	0.280242053	0.328969172
CC023/CC042	C286	a	2201	CC042	CC023	C	D	a	NOD	17	3	1/29/2013	placebo	CC042/GeniUnc	CC023/GeniUnc	5/3/2013	102	0.222577461	0.20922786	0.209027034	0.186315887	0.231809586
CC065/CC003	C256	a	10044	CC065	CC003	D	G	NOD	e	18	3	2/17/2013	placebo	CC065/Unc	CC003/Unc	6/7/2013	113	0.336447337	0.339803587	0.339763437	0.323707484	0.355559219
CC065/CC003	C263	a	22461	CC065	CC003	D	G	NOD	e	18	3	2/17/2013	drug	CC065/Unc	CC003/Unc	6/7/2013	113	0.410425264	0.417792585	0.417785627	0.404473851	0.431479349
CC065/CC003	C270	a	12515	CC065	CC003	D	G	NOD	e	18	3	2/17/2013	drug	CC065/Unc	CC003/Unc	6/7/2013	114	0.268882431	0.272392774	0.272321144	0.256382026	0.288845709
CC065/CC003	C276	a	17987	CC065	CC003	D	G	NOD	e	18	3	2/17/2013	placebo	CC065/Unc	CC003/Unc	6/7/2013	114	0.385462568	0.371959752	0.371879606	0.358223828	0.38592233
