## Supplementary material for "Bayesian modeling of skewed X inactivation in genetically diverse mice identifies a novel *Xce* allele associated with copy number changes": FileS4_covariates.csv

Mode	Mean	Median	lower	upper	lower.2	upper.2	lower.1	upper.1	rix	diet	var
-0.327920426801581	-0.54977575737041	-0.563762304488672	-1.38882387087417	0.306481329447429	-1.36993101846825	0.315474950632019	-1.35532310892734	0.344801202712695	CC001_CC074	NA	drug
-0.0209746807574969	0.274743041482473	0.304810981762044	-2.89526562513674	3.2414841877212	-2.79628536266456	3.33356419265591	-2.87748981189411	3.23479176622096	CC002_CC021	NA	drug
-0.087640120881652	-0.170153362310485	-0.169081929881151	-0.581917514636008	0.24135428131352	-0.593713530600511	0.227574563810076	-0.577485840491359	0.246050670084537	CC004_CC011	NA	drug
-0.386781530566547	-0.24998737013513	-0.25041861635729	-1.2332324270911	0.716512735215106	-1.18172332578586	0.752576159758634	-1.25079662451241	0.712516976747135	CC005_CC001	NA	drug
0.18519209403265	-0.421219224491734	-0.33566040062933	-4.22801402848991	2.98525883575457	-4.11589477790938	3.19933356976444	-4.22801402848991	2.8361021254548	CC005_CC023	NA	drug
0.806484857248744	0.554435013667174	0.552910988089237	-9.46830497107998	11.3316315744326	-9.90173505300555	11.2181979978574	-9.16880935813731	11.3448772585055	CC011_CC015	NA	drug
-0.170272477470615	0.168609340658327	0.169914075707931	-0.639974629401786	1.04252175788841	-0.713742783232457	0.970214652358939	-0.621879359478002	1.04208572572365	CC012_CC016	NA	drug
0.131817332782045	0.259015650439501	0.256467598496744	-0.65791338679837	1.1998563218245	-0.64671333218758	1.1998563218245	-0.62239207001278	1.24096030889281	CC021_CC032	NA	drug
1.06150961198095	0.576704279881222	0.638708832237933	-1.26765522915453	2.2804831427933	-1.26470837398507	2.28770172089889	-1.21289023149448	2.32212381606848	CC025_CC028	NA	drug
2.69912907494959	-0.0447997400464953	-0.0193927128157711	-2.29130864197294	2.05697427048942	-2.1092290639539	2.29155473023265	-2.18833704557008	2.08811633594114	CC026_CC042	NA	drug
-0.868547121205657	-0.0631702729532362	-0.067629127568572	-2.04659694631083	2.00366248576412	-2.07283575617054	1.97650404139765	-1.99182980315263	2.05071751422672	CC028_CC030	NA	drug
0.688805521189304	0.863549556934529	0.861672586986016	-0.237324154721615	2.00022352116769	-0.232734130723504	1.98699132292782	-0.296265308086262	1.95218059994629	CC041_CC012	NA	drug
-0.307932989416437	-0.243494943476907	-0.246055534219029	-1.09517813132498	0.637921419864398	-1.09515523926898	0.610064359964004	-1.1381734170121	0.624633163182467	CC042_CC023	NA	drug
-0.0187640297902161	0.100969885505898	0.102362058379906	-1.63948489038406	1.78757311783913	-1.63948489038406	1.82630737121302	-1.6664139295958	1.70180958190542	CC042_CC025	NA	drug
0.0578137016518169	0.110089041705643	0.108717677021636	-1.78453243499266	1.99138701394075	-1.76471063876179	1.95536321826402	-1.82256894485879	1.99282929032261	CC050_CC011	NA	drug
-0.114006746370985	-0.0688860720143649	-0.0645164581285275	-1.44378455499003	1.380121345674	-1.44394942326723	1.38626919946638	-1.49601360673131	1.3136467146174	CC065_CC003	NA	drug
0.235706808862775	-0.398183092737327	-0.420949697225869	-1.8848927965797	1.21040298854852	-1.95388164985059	1.14812859445246	-1.89031719187027	1.19407486877255	CC074_CC002	NA	drug
-0.0274901889881776	-0.00205381446340982	-0.00277496323739023	-0.245929148845696	0.234425081774273	-0.234084801217869	0.253398848958026	-0.247970857989676	0.227010630997945	rix_1	Standard	diet
-0.26791681683066	-0.139360465891424	-0.140545210192349	-0.395907416580848	0.111349992185653	-0.388980096249172	0.113466257113735	-0.404031028899246	0.104801679224084	rix_1	LowProtein	diet
0.0241118845773042	-0.0325702705339496	-0.0330320629010497	-0.278052487633103	0.221139103998957	-0.302289088970845	0.200285797990017	-0.273264729401271	0.218597931975414	rix_1	MethylEnriched	diet
0.271295121241534	0.173984550888783	0.173503585439716	-0.0945512775830525	0.444720624180465	-0.0919889605212189	0.446608157659242	-0.10416588995923	0.434246243008532	rix_1	VitaminDDeficient	diet
0.0432279844510205	0.125345685785495	0.125684591272549	-0.20424518911829	0.445572646734948	-0.192671862141303	0.445572646734948	-0.183153983193756	0.479538286724094	rix_2	Standard	diet
-0.0403851614638529	0.111589936583005	0.114002939702531	-0.18151781655521	0.41564683073668	-0.212862819337574	0.390307253158732	-0.167717959135552	0.417256942827241	rix_2	LowProtein	diet
0.171313277678298	-0.0674131649960768	-0.0706959689262134	-0.424466086787085	0.29144517030961	-0.431725881007216	0.274753995294741	-0.426849982786563	0.295164063529818	rix_2	MethylEnriched	diet
-0.174156100665465	-0.169522457372423	-0.167075704786422	-0.527609168220289	0.164228622698259	-0.523642195468186	0.158472463868405	-0.530948411762744	0.172621074037835	rix_2	VitaminDDeficient	diet
0.0206517488471191	0.0361094183953034	0.0370709149382588	-0.165886496865028	0.239187389303215	-0.155256804891803	0.254633095461007	-0.180162874202249	0.216827138714818	rix_3	Standard	diet
-0.111240535681081	0.0592831576498886	0.0594292241893776	-0.196704792726895	0.313215383658622	-0.194526865335919	0.314073493172321	-0.210865852300654	0.294273324274466	rix_3	LowProtein	diet
-0.0823528160200515	-0.0211101222286004	-0.0206544356917763	-0.266317087865793	0.24227797557354	-0.26913998229161	0.229471649535526	-0.266037051118605	0.249914335437359	rix_3	MethylEnriched	diet
0.172941602854014	-0.0742824538165915	-0.0748665737949057	-0.305908170650989	0.168826981408467	-0.313439819999156	0.158700720727881	-0.305560871362839	0.169324100577013	rix_3	VitaminDDeficient	diet
0.633586853637729	0.769571681706152	0.771835036905526	0.035394473979494	1.41743718007837	0.0819510731770231	1.4126831877929	0.093923357949888	1.50721996637407	rix_4	Standard	diet
-0.296802919867177	-0.245170601263196	-0.241331527403988	-0.738673327969562	0.226064451440935	-0.738605207312411	0.197651175006431	-0.738673327969562	0.251531554604336	rix_4	LowProtein	diet
-0.0088624729489354	-0.426237224803359	-0.431185099809236	-1.07948393580485	0.167412823419757	-1.06190495461309	0.172949427784103	-1.0835592115358	0.172983295940857	rix_4	MethylEnriched	diet
-0.327921460821617	-0.0981638556395966	-0.0932597383978319	-0.637658679717895	0.38286015126951	-0.591471776679839	0.430652684878584	-0.627850968967277	0.379648277807217	rix_4	VitaminDDeficient	diet
0.298970556711657	0.0214281207234714	0.0229399155279586	-0.447364378803953	0.471898755921178	-0.448864537634296	0.470751766797745	-0.418416329108832	0.494254817168106	rix_6	Standard	diet
0.204310266811406	0.0849097357523233	0.0854752267840256	-0.355391185012883	0.543981632803521	-0.372779402953077	0.520914057860894	-0.343339197255372	0.552197203465952	rix_6	LowProtein	diet
-0.622588286475788	-0.155479327046336	-0.154517803385567	-0.749668252847117	0.446854539432191	-0.808485640392816	0.385200116903596	-0.756735852108093	0.434068264913953	rix_6	MethylEnriched	diet
0.119307462952726	0.0491414705705412	0.0529074038649553	-0.417761156598197	0.5461124001592	-0.416428179406085	0.5461124001592	-0.449276012304983	0.509920099880196	rix_6	VitaminDDeficient	diet
-0.434479332919086	-0.152484344696972	-0.151441029456474	-0.637217853315988	0.336202355738947	-0.62041719175403	0.358934902349753	-0.640290844470864	0.32269944161832	rix_7	Standard	diet
0.558641079384131	0.342145140137025	0.34332891608563	-0.22169605467966	0.895885598130435	-0.212182827606483	0.897001479155962	-0.186119061892022	0.935935106612997	rix_7	MethylEnriched	diet
-0.124161746465045	-0.189660795440054	-0.190174286682859	-0.721451111727548	0.338066672260845	-0.707627065242205	0.34893589376736	-0.722716733806811	0.339843251453526	rix_7	VitaminDDeficient	diet
0.271451896942375	-0.405580857475097	-0.410916538462988	-1.34694312944138	0.530796623959893	-1.31550042449069	0.548519522853654	-1.34694312944138	0.536311687422348	rix_8	Standard	diet
0.368535465513835	0.101943972490735	0.103507862065781	-0.674702263010552	0.885937718715125	-0.690398985288531	0.909573851860587	-0.664024918580634	0.860546644313436	rix_8	MethylEnriched	diet
-0.639987362456211	0.303636884984362	0.301117461889857	-0.617441671442347	1.24436336534315	-0.589335305860436	1.24508124215474	-0.687740419889248	1.19419729325019	rix_8	VitaminDDeficient	diet
0.137599301694476	0.0945604064866717	0.093055097869282	-0.173122029084835	0.358829258626762	-0.17285313552142	0.359453676838276	-0.160386351986189	0.368939676944022	rix_9	Standard	diet
0.03785870635472	-0.09724541645315	-0.0980736791660573	-0.363363727352436	0.167104564330259	-0.361663063349764	0.167989363197101	-0.365084976386557	0.16378861008367	rix_9	LowProtein	diet
-0.0465946129993533	-0.156042913178465	-0.15381569815038	-0.401155842187995	0.0810800264976307	-0.400544370275825	0.0792513863050393	-0.397867292135924	0.0873814755191769	rix_9	MethylEnriched	diet
-0.128863395049842	0.158727923144944	0.159601247091109	-0.0811986028289792	0.412646004676998	-0.076215649088275	0.412646004676998	-0.0919294922656692	0.40572106006589	rix_9	VitaminDDeficient	diet
0.00299162689073916	0.0440829149922165	0.0450231519973555	-0.131658985311697	0.2166531443418	-0.127909969232651	0.215269632134313	-0.147284422136239	0.204887966272025	rix_10	LowProtein	diet
-0.00299162689073916	-0.0440829149922165	-0.0450231519973555	-0.2166531443418	0.131658985311697	-0.215269632134313	0.127909969232651	-0.204887966272025	0.147284422136239	rix_10	MethylEnriched	diet
-0.161637431511949	-0.0989017909133652	-0.0971468223008326	-0.392294700638878	0.198497902924347	-0.379511963153881	0.198497902924347	-0.397201076412863	0.205489433691577	rix_1	NA	PORIX
0.176149443414109	0.251371758944589	0.25336028423503	-0.132250740716072	0.646146971517617	-0.139576580199779	0.642150410001566	-0.116499120118155	0.65566635392806	rix_2	NA	PORIX
-0.226679129711972	-0.217199864924742	-0.216527032584173	-0.481100385144859	0.0637554527753835	-0.49070226355395	0.0529471348813175	-0.476582014267147	0.066629134538865	rix_3	NA	PORIX
0.204945883150411	0.0362129522943283	0.0333004796251462	-0.628417730329356	0.738828054623738	-0.643998987097888	0.680092287666124	-0.689453681040705	0.711648443693077	rix_4	NA	PORIX
0.415599960543953	0.0856548381854904	0.0847156293494952	-0.496411210526577	0.662486673308468	-0.475587944114708	0.675425590708978	-0.485719455115748	0.675976996074664	rix_6	NA	PORIX
-0.579665026510888	-0.354479933349221	-0.35151791483461	-1.09981654613357	0.369554498615435	-1.09664189666975	0.359702782873962	-1.07642130487592	0.399431717768986	rix_7	NA	PORIX
-0.15991553895484	-0.65388370849219	-0.655503941356586	-1.91362596142179	0.606235826443313	-1.91362596142179	0.606235826443313	-1.84578958430703	0.667702663287822	rix_8	NA	PORIX
-0.302980176761252	-0.0908155478616299	-0.0904355256761489	-0.36922901987609	0.224969348493777	-0.376248454378332	0.21313466988989	-0.370029369451433	0.226637847116387	rix_9	NA	PORIX
-0.516959123641734	-0.30245046260774	-0.304197437471346	-0.631460558847361	0.0465005113536927	-0.627588611608867	0.0399764641634962	-0.638692359467591	0.0466805019389242	rix_10	NA	PORIX
0.0129729647833131	0.168697862866558	0.170124381806311	-0.315130675235762	0.628942714786798	-0.268791190585769	0.664939615974681	-0.314518662776527	0.633290509392839	rix_1	Standard	dietPORIX
0.233678973526786	0.260096589165512	0.26064290105836	-0.292919186673402	0.720995615280429	-0.210232192754431	0.803690191560994	-0.278355820130673	0.723474407306382	rix_1	LowProtein	dietPORIX
-0.608098378315339	-0.573852739096686	-0.575243094372418	-1.03437852974388	-0.0427947973496773	-1.0685036336282	-0.0886510063158136	-1.06386303231023	-0.0643351998512583	rix_1	MethylEnriched	dietPORIX
0.361446440005239	0.145058287064616	0.146545116334782	-0.399256189713379	0.681818728072804	-0.385645416303376	0.675880268049271	-0.402223857499502	0.696024100435308	rix_1	VitaminDDeficient	dietPORIX
0.380013429019489	0.247094452206828	0.243835468902926	-0.374709102540951	0.911669023681883	-0.409252028490903	0.86185138028785	-0.387162128022761	0.910897605006601	rix_2	Standard	dietPORIX
-0.0980317520323077	0.265160042405263	0.261603908081471	-0.307863444340967	0.859321779596609	-0.321115497123124	0.856364337472728	-0.272215715644161	0.8836728645803	rix_2	LowProtein	dietPORIX
0.166079535566341	0.105499869689452	0.105695419841448	-0.630745236490474	0.836184216353974	-0.626483426156708	0.839591675221367	-0.653519830809248	0.810640034883235	rix_2	MethylEnriched	dietPORIX
-0.448061212553523	-0.617754364301544	-0.615353379521401	-1.29677278381366	0.0714401528032582	-1.29677278381366	0.05735617422617	-1.29614247046772	0.0877216167678758	rix_2	VitaminDDeficient	dietPORIX
0.214232715713673	0.092448772078169	0.0920998849284038	-0.29904076650153	0.510351352474721	-0.320833418252156	0.488548380854172	-0.286448648176164	0.517263136768717	rix_3	Standard	dietPORIX
-0.288979259247843	-0.380559038677544	-0.383152362889468	-0.872803276436669	0.129875701249201	-0.872230147261767	0.123553331757651	-0.855130439662349	0.148639818769608	rix_3	LowProtein	dietPORIX
-0.42342104547735	-0.0864076914754787	-0.0879945690417219	-0.612556631688283	0.396050665283125	-0.575198779493061	0.408243117803347	-0.610395564882672	0.418407029969187	rix_3	MethylEnriched	dietPORIX
0.49816758901152	0.374517958074854	0.375668208457986	-0.103634609880467	0.83568631268736	-0.105221004213142	0.82981437669878	-0.104220398799114	0.83568631268736	rix_3	VitaminDDeficient	dietPORIX
-0.120563274629943	-0.969556255810846	-0.963813481787282	-2.37099381545465	0.383505287314934	-2.36186300701569	0.317508350747396	-2.3556680413577	0.498444739508222	rix_4	Standard	dietPORIX
-0.781773195920361	-0.156514677806523	-0.156483190332049	-1.10832580114486	0.844219718195651	-1.06520745016341	0.845108161294761	-1.14330192523927	0.846979448641184	rix_4	LowProtein	dietPORIX
0.952037927671448	0.913649192713219	0.911892333042457	-0.371374420994336	2.09421383975568	-0.28033156388956	2.17825855985858	-0.378793067487439	2.07817945058668	rix_4	MethylEnriched	dietPORIX
-0.0497014571211438	0.21242174090415	0.215864628697015	-0.830672698478675	1.20667310572843	-0.820870398610431	1.18988118190463	-0.830672698478675	1.22391382760695	rix_4	VitaminDDeficient	dietPORIX
0.809150799772582	0.224649583496879	0.222622896742689	-0.680862056993538	1.15733313863205	-0.656015807187554	1.16593007558394	-0.698373082318352	1.14661559325713	rix_6	Standard	dietPORIX
0.431138585803133	0.0770025475775226	0.0767654715189838	-0.814709817228739	1.01330509728443	-0.796677837590553	1.01902085255097	-0.867330730585635	0.952295484017232	rix_6	LowProtein	dietPORIX
-0.745750526431611	0.0647780986022115	0.0636589066532342	-1.14510598577811	1.25038589810353	-1.08627545319368	1.26117461852564	-1.1589734526925	1.27338246186104	rix_6	MethylEnriched	dietPORIX
-0.494538859144104	-0.366430229676613	-0.363635653767614	-1.32749088390475	0.61510775546291	-1.32633964884557	0.614257408912504	-1.32864392551124	0.615927983555991	rix_6	VitaminDDeficient	dietPORIX
1.03651464857658	-0.04653444721455	-0.0485512162423699	-1.03306548096391	0.898823325820463	-0.956533327270167	0.995422309221082	-0.992413791995505	0.914165369102841	rix_7	Standard	dietPORIX
-1.54677234157071	-0.800296413480704	-0.800093852174375	-1.88797103437311	0.289952930464251	-1.81558885330091	0.304101607655999	-1.87020128606408	0.362301079425158	rix_7	MethylEnriched	dietPORIX
0.510257692994136	0.846830860695254	0.848412466292076	-0.186708938058976	1.92857149153902	-0.178172335122259	1.88368228022726	-0.184935391588968	1.99063373019898	rix_7	VitaminDDeficient	dietPORIX
-0.770067333821562	0.12179458864708	0.136347802685692	-1.72890053817853	1.97924251790633	-1.85337141579526	1.90313613488762	-1.72602735112006	1.8983172643841	rix_8	Standard	dietPORIX
1.3119441182821	0.560577615584346	0.558036382938282	-0.984646749536427	2.08815239436518	-0.981509470018954	2.05577557002064	-0.944248133550129	2.15347325773305	rix_8	MethylEnriched	dietPORIX
-0.541876784460542	-0.682372204231426	-0.691115999427892	-2.44092622572688	1.28071761462788	-2.57503102940189	1.28071761462788	-2.5540242296418	1.03136202730402	rix_8	VitaminDDeficient	dietPORIX
0.266061834208167	-0.168145922164177	-0.171576555875011	-0.689433745139837	0.368689068359615	-0.703924472540254	0.368213323764393	-0.689714454394974	0.347515155872464	rix_9	Standard	dietPORIX
-0.533386109647615	0.106439089672128	0.110369967125656	-0.449252270966708	0.618532455046052	-0.460323778934876	0.619780665827203	-0.410323857118819	0.636731882924829	rix_9	LowProtein	dietPORIX
0.367459126988344	0.179863241830507	0.178709708707653	-0.317425695244625	0.676145333110789	-0.330547577301525	0.687596257233643	-0.298730786030512	0.66438903077886	rix_9	MethylEnriched	dietPORIX
-0.100134851548895	-0.118156409338458	-0.118260901294734	-0.606705521338306	0.363958531920737	-0.607588541449945	0.366753626398234	-0.587404152474306	0.374309596354303	rix_9	VitaminDDeficient	dietPORIX
0.120456010029657	-0.0730882670354595	-0.0746364533701005	-0.406195814444466	0.281640410727631	-0.414726132142244	0.264067315024353	-0.418013926842128	0.278951873159669	rix_10	LowProtein	dietPORIX
-0.120456010029657	0.0730882670354595	0.0746364533701005	-0.281640410727631	0.406195814444466	-0.264067315024353	0.414726132142244	-0.278951873159669	0.418013926842128	rix_10	MethylEnriched	dietPORIX
