## Supplementary material for "Bayesian modeling of skewed X inactivation in genetically diverse mice identifies a novel *Xce* allele associated with copy number changes": tableS1_rix_summary.csv

CC.strains	Dam.Sire	CC1	CC2	CC1.Xce.haplotype	CC2.Xce.haplotype	CC1.Xce.allele	CC2.Xce.allele	Total.k.mer.count	n	Mode	Mean	Median	lower	upper
CC015/CC011	CC011xCC015	CC011/Unc	CC015/Unc	G	D	e	NOD	61435	2	0.255498704	0.24029114	0.23685838	0.158817625	0.326572701
CC023/CC005	CC005xCC023	CC005/TauUnc	CC023/GeniUnc	B	D	b	NOD	72783	3	0.179233667	0.176093797	0.174411204	0.128912956	0.225345267
CC015/CC005	CC015xCC005	CC015/Unc	CC005/TauUnc	D	B	NOD	b	46483	3	0.480012574	0.380978084	0.378937272	0.265944751	0.49185174
CC021/CC002	CC002xCC021	CC002/Unc	CC021/Unc	E	E	NZO	NZO	35949	3	0.414784117	0.399954973	0.399286367	0.311692056	0.485210705
CC026/CC042	CC026xCC042	CC026/GeniUnc	CC042/GeniUnc	D	C	NOD	a	3293	4	0.268655514	0.237766403	0.237194943	0.167979851	0.303720094
CC012/CC016	CC012xCC016	CC012/GeniUnc	CC016/GeniUnc	D	B	NOD	b	44224	4	0.398082062	0.395399647	0.395127249	0.355609005	0.436908715
CC028/CC030	CC028xCC030	CC028/GeniUnc	CC030/GeniUnc	D	B	NOD	b	10158	4	0.46265115	0.459329857	0.458901862	0.370874116	0.547847965
CC065/CC003	CC065xCC003	CC065/Unc	CC003/Unc	D	G	NOD	e	63007	4	0.328387137	0.351789218	0.350894832	0.29285824	0.413441864
CC025/CC042	CC042xCC025	CC042/GeniUnc	CC025/GeniUnc	C	C	a	a	5289	4	0.4120972	0.404277047	0.402712009	0.32451483	0.48673215
CC011/CC050	CC050xCC011	CC050/Unc	CC011/Unc	B	G	b	e	36163	4	0.544344624	0.523959664	0.524287089	0.431455948	0.620743826
CC028/CC025	CC025xCC028	CC025/GeniUnc	CC028/GeniUnc	C	D	a	NOD	41966	5	0.38591793	0.407783111	0.406243672	0.292365629	0.524601351
CC012/CC004	CC012xCC004	CC012/GeniUnc	CC004/TauUnc	D	H	NOD	b	17378	5	0.218594354	0.231895979	0.230013738	0.171757653	0.294611153
CC002/CC074	CC074xCC002	CC074/Unc	CC002/Unc	B	E	b	NZO	43686	5	0.517305477	0.521264665	0.521831801	0.419913349	0.624019592
CC021/CC032	CC021xCC032	CC021/Unc	CC032/GeniUnc	E	F	NZO	c	109128	5	0.390014439	0.374533497	0.374052694	0.313535159	0.439232017
CC011/CC004	CC004xCC011	CC004/TauUnc	CC011/Unc	H	G	b	e	66858	5	0.506899155	0.485524703	0.485437197	0.455509693	0.514964484
CC012/CC041	CC041xCC012	CC041/TauUnc	CC012/GeniUnc	D	D	NOD	NOD	11886	6	0.589215031	0.60332264	0.605347559	0.489017961	0.712392314
CC001/CC074	CC001xCC074	CC001/Unc	CC074/Unc	C	B	a	b	68128	6	0.367937637	0.383380601	0.382272016	0.308112329	0.463399021
CC001/CC005	CC005xCC001	CC005/TauUnc	CC001/Unc	B	C	b	a	52857	6	0.367703121	0.346327228	0.344898134	0.277110468	0.416947083
CC023/CC042	CC042xCC023	CC042/GeniUnc	CC023/GeniUnc	C	D	a	NOD	28100	7	0.274373611	0.239438925	0.238166769	0.187514827	0.294114109
CC062/CC035	both	CC035/UncJ	CC062/Unc	C	C	a	a	176572	12	0.419608602	0.460008792	0.45962557	0.373662871	0.551327516
CC014/CC003	both	CC014/Unc	CC003/Unc	C	G	a	e	233962	12	0.327569555	0.347517535	0.346712997	0.288789053	0.41294071
CC023/CC047	both	CC023/GeniUncJ	CC047/Unc	D	E	NOD	NZO	116546	16	0.21017878	0.251812008	0.250659376	0.20192508	0.303608387
CC040/CC005	both	CC005/TauUnc	CC040/TauUnc	B	B	b	b	199704	16	0.473298038	0.488314216	0.488144091	0.449954218	0.527331687
CC006/CC026	both	CC026/GeniUnc	CC006/TauUnc	D	D	NOD	NOD	134963	20	0.505864129	0.512092992	0.512465872	0.464507031	0.560133521
CC042/CC032	both	CC032/GeniUncJ	CC042/GeniUnc	F	C	c	a	270546	22	0.298425844	0.308124697	0.308007616	0.280680718	0.335855487
CC001/CC011	both	CC001/Unc	CC011/Unc	C	G	a	e	140197	24	0.309383346	0.313828859	0.313793786	0.286089322	0.343821394
CC041/CC051	both	CC041/TauUnc	CC051/TauUnc	D	H	NOD	b	19597	27	0.217595943	0.220123709	0.219888688	0.190220368	0.252379949
CC017/CC004	both	CC017/UncJ	CC004/TauUnc	G/H	H	e/b	b	419031	32	0.443237146	0.429550355	0.429449143	0.398826815	0.461046471
