## Supplementary material for "Bayesian modeling of skewed X inactivation in genetically diverse mice identifies a novel *Xce* allele associated with copy number changes": TableS2_alpha0.csv

rix	shape	rate	sp	mean	var	lo_95HPD	hi_95HPD
grand_sum	100.3575211	4.099268839	3	24.48181006	5.972238226	19.92708514	29.49831096
CC001_CC074	3.633502439	0.109133336	2	33.29415706	305.07779	8.326135325	75.24178468
CC002_CC021	1.892271898	0.023180539	2	81.6319194	3521.571224	9.041056218	232.2440238
CC004_CC011	2.88639585	0.008185858	2	352.6076215	43075.21947	69.66917469	860.4619146
CC005_CC001	3.556801226	0.085582909	2	41.55971424	485.6076395	10.18766082	94.57239142
CC005_CC023	1.91477918	0.012092302	2	158.3469559	13094.85642	17.88245566	448.4712813
CC011_CC015	1.440739104	0.011312407	2	127.3592037	11258.36505	8.410521459	403.3653368
CC012_CC004	2.806761052	0.050245726	2	55.86069204	1111.750113	10.69024228	137.6401677
CC012_CC016	2.358204883	0.009610523	2	245.3773757	25532.15666	37.77873606	643.1432268
CC015_CC005	2.123648058	0.052737365	2	40.26837632	763.564436	5.344907925	109.6869818
CC021_CC032	3.052645578	0.044345267	2	68.83813769	1552.322102	14.46590927	164.8006451
CC025_CC028	3.285600365	0.186445017	2	17.62235547	94.51770694	3.997951019	41.15975026
CC026_CC042	1.301197083	0.01262302	2	103.0812782	8166.134137	5.396572892	340.3385971
CC028_CC030	2.463962803	0.049387999	2	49.8899096	1010.162603	8.140100901	128.7100139
CC041_CC012	3.804184842	0.258285098	2	14.72862689	57.02468702	3.840523759	32.79893051
CC042_CC023	3.901309915	0.082070455	2	47.53610686	579.2109585	12.67461887	105.0137333
CC042_CC025	2.119200364	0.032480584	2	65.24514385	2008.742952	8.633166082	177.8598975
CC050_CC011	2.568994233	0.060568048	2	42.41500793	700.2868572	7.298138125	107.8075495
CC065_CC003	2.457962929	0.024479213	2	100.4102108	4101.856177	16.33128379	259.273125
CC074_CC002	3.15551716	0.12460258	2	25.32465355	203.2434131	5.511964585	59.95348612
sum	32.72367896	1.237368245	2	26.44619263	21.37293626	18.1730088	36.24689104
rix_10	6.768406901	0.132396393	1	51.12229082	386.130541	20.16596713	96.22628439
rix_1	8.431180664	0.163596595	1	51.53640678	315.0212681	22.84035267	91.7085904
rix_2	7.974485596	0.207326598	1	38.46339867	185.5208113	16.57879155	69.39869248
rix_3	13.28521562	0.351153571	1	37.83306427	107.7393693	20.30364204	60.72701942
rix_4	8.680001639	0.446717231	1	19.43063988	43.49650862	8.733757055	34.33143112
rix_6	10.3472555	0.459185808	1	22.53391832	49.07363839	10.96578266	38.19774236
rix_7	6.840627816	0.328500559	1	20.8237935	63.39043542	8.264192957	39.08608078
rix_8	6.924787793	0.653491933	1	10.59659262	16.21533806	4.234614361	19.82563536
rix_9	7.381880606	0.119531905	1	61.7565712	516.6534505	25.56373118	113.6351494
sum	68.63384214	2.861900594	1	23.98190988	8.379714493	18.64609324	29.97893435
