## Supplementary material for "Bayesian modeling of skewed X inactivation in genetically diverse mice identifies a novel *Xce* allele associated with copy number changes": TableS3_xce_assembled_seqs.csv

Chr	Start	End	Size	Distance
X	102765816	102768746	2930
X	102776093	102776818	725	7347
X	102812401	102813515	1114	35583
X	102817750	102818206	456	4235
X	102844171	102845363	1192	25965
X	102887236	102887970	734	41873
X	102893231	102894295	1064	5261
X	102910231	102910974	743	15936
Total			8215
